# AI-assisted Image-Based Phenotyping Reveals Genetic Architecture of Pod Traits in Mungbean (*Vigna radiata* L.)

**DOI:** 10.1101/2025.11.06.687031

**Authors:** Venkata Naresh Boddepalli, Talukder Zaki Jubery, Somak Dutta, Baskar Ganapathysubramanyan, Arti Singh

## Abstract

Mungbean (*Vigna radiata* (L.) R. Wilczek) is a vital source of digestible proteins and is well-suited for the plant-based protein industry. In this study, we analyzed pod morphological traits in the Iowa Mungbean Diversity (IMD) panel with 372 genotypes (2022-23) with AI-assisted image phenotyping using 2,418 pod images. Pod morphological traits were extracted using deep learning image analysis, achieving excellent agreement with manual measurements (r>0.96 for pod length and seed per pod). Four complementary GWAS models identified 45 significant SNPs associated with pod curvature, length, width, and seed per pod traits. Notably, a significant SNP (5_35265704) on chromosome 1 was linked to pod dimensional traits, length, width, and curvature. A candidate gene, *Vradi01g00001116*, was located within the linkage disequilibrium (LD) region of this SNP, is part of the GH3 gene family, and has an *Arabidopsis* ortholog (*AT4G27260*) known for influencing organ elongation, pod, and seed development. Another SNP, 5_210437 on chromosome 2, has been found to be significantly associated with both pod length and seed per pod. A candidate gene, *Vradi02g00003971*, located in the LD region of this SNP, belongs to the potassium transporter family and shares homology with the HAK5 gene family (*AT4G13420*) in *Arabidopsis*, which influences pod and seed growth. Image-based measurements achieved genomic prediction accuracies ranging from 0.61 to 0.85 across various traits, exhibiting an improvement of 12-22% over manual methods. These results demonstrate the potential of AI-assisted phenomics integrated with genomic tools to accelerate selection for improved pod architecture in mungbean breeding programs across the Midwestern United States and globally.
