## Supplemental Table 1 (Table S1) for "AI-assisted Image-Based Phenotyping Reveals Genetic Architecture of Pod Traits in Mungbean (*Vigna radiata* L.)"

Trait	SNP	Chromosome	Position	P.value	maf	effect	PVE(%)	Method
pod_curvature_image	2_15269420	6	16221838	1.49E-06	0.149456522	0.007972076	6	BLINK
pod_curvature_image	5_210437	2	68093153	6.38E-08	0.201086957	-0.007518004	6.15	BLINK
pod_curvature_image	5_35265704	1	19852222	2.42E-25	0.097826087	-0.023761973	49	BLINK
pod_curvature_image	7_13672663	2	23726840	1.28E-06	0.274456522	0.005767936	3.02	BLINK
pod_curvature_image	3_9992892	4	31023698	1.73E-06	0.059782609	0.015463076	0	FarmCPU
pod_curvature_image	5_2133056	2	71434687	3.26E-07	0.184782609	-0.00768388	1.58	FarmCPU
pod_curvature_image	5_35265704	1	19852222	4.23E-19	0.097826087	-0.023641129	2.25	FarmCPU
pod_curvature_image	7_3223298	2	13825381	7.22E-08	0.065217391	0.014583666	2.13	FarmCPU
pod_curvature_image	8_43793735	4	18878480	5.89E-07	0.375	-0.005320704	0.68	FarmCPU
pod_curvature_image	8_45382330	4	17268889	8.31E-07	0.065217391	0.009703849	0	FarmCPU
pod_curvature_image	9_3179819	1	54816904	5.86E-08	0.066576087	0.0106711	0	FarmCPU
pod_curvature_image	9_9820033	3	4101155	2.09E-06	0.241847826	-0.005962963	4.64	FarmCPU
pod_curvature_image	scaffold_273_77887	9	12999328	1.19E-06	0.058423913	-0.010547787	0	FarmCPU
pod_curvature_image	scaffold_309_152830	4	13875177	3.96E-07	0.139945652	-0.010047149	0	FarmCPU
pod_curvature_image	5_35265704	1	19852222	8.58E-11	0.097826087	-0.023135616	54.51	MLM
pod_curvature_image	5_210437	2	68093153	NA	NA	NA	4.7	SVEN
pod_curvature_image	5_35265704	1	19852222	NA	NA	NA	30	SVEN
pod_curvature_manual	1_19710121	1	48227926	9.83E-08	0.09375	0.126615957	7.53	BLINK
pod_curvature_manual	5_35265704	1	19852222	1.51E-10	0.097826087	-0.15019047	19.25	BLINK
pod_curvature_manual	6_33200068	1	66411524	8.07E-07	0.36548913	0.076564674	4.79	BLINK
pod_curvature_manual	6_5125891	5	1900721	2.60E-08	0.474184783	-0.094666078	9.78	BLINK
pod_curvature_manual	8_45372590	4	17278618	1.35E-07	0.066576087	0.141607298	14.02	BLINK
pod_curvature_manual	1_19710121	1	48227926	4.76E-07	0.09375	0.092603846	0	FarmCPU
pod_curvature_manual	2_1152365	6	1086884	2.22E-06	0.201086957	-0.063780792	8.05	FarmCPU
pod_curvature_manual	scaffold_73_714836	2	31601374	3.62E-06	0.194293478	0.092431739	12.12	FarmCPU
pod_curvature_manual	5_35265704	1	19852222	NA	NA	NA		SVEN
pod_curvature_manual	9_10140951	3	4421521	NA	NA	NA		SVEN
pod_curvature_manual	scaffold_73_714836	2	31601374	NA	NA	NA		SVEN
pod_length_image	3_12011523	2	29706590	1.04E-12	0.346467391	0.542149239	11.95	BLINK
pod_length_image	5_35265704	1	19852222	1.22E-09	0.097826087	-0.40030788	18.18	BLINK
pod_length_image	9_4698509	3	29727000	2.52E-08	0.273097826	-0.258881893	8.02	BLINK
pod_length_image	9_7777860	3	594955	2.79E-07	0.376358696	0.198127467	5.87	BLINK
pod_length_image	scaffold_184_312900	11	14426065	1.09E-07	0.069293478	-0.350145199	9.59	BLINK
pod_length_image	1_25667685	1	23419689	3.17E-06	0.335597826	0.129972972	0	FarmCPU
pod_length_image	10_10034978	8	16375651	1.59E-07	0.297554348	0.191728487	0	FarmCPU
pod_length_image	3_12011523	2	29706590	2.25E-10	0.346467391	0.478942471	0.33	FarmCPU
pod_length_image	5_210437	2	68093153	3.21E-08	0.201086957	-0.226640416	6.06	FarmCPU
pod_length_image	5_35265704	1	19852222	6.44E-09	0.097826087	-0.365307992	1.64	FarmCPU
pod_length_image	6_18128447	5	19868340	1.38E-07	0.372282609	0.214838639	0	FarmCPU
pod_length_image	scaffold_184_312900	11	14426065	4.30E-07	0.069293478	-0.322356615	0.98	FarmCPU
pod_length_image	5_210437	2	68093153	1.39E-06	0.201086957	-0.293351089	13.67	MLM
pod_length_image	1_33591256	1	9457118	NA	NA	NA	37	SVEN
pod_length_image	10_10034978	8	16375651	NA	NA	NA	4.9	SVEN
pod_length_image	5_210437	2	68093153	NA	NA	NA	11.1	SVEN
pod_length_image	5_25707455	10	1827783	NA	NA	NA	13.6	SVEN
pod_length_image	5_669301	2	68551456	NA	NA	NA	11.8	SVEN
pod_length_image	7_22470394	4	41162004	NA	NA	NA	8.8	SVEN
pod_length_image	scaffold_184_312900	11	14426065	NA	NA	NA	6.6	SVEN
pod_length_image	scaffold_387_2663	3	12743873	NA	NA	NA	0.8	SVEN
pod_length_manual	3_12011523	2	29706590	1.26E-06	0.346467391	0.429147256	14.97	BLINK
pod_length_manual	5_25750526	10	1870885	1.76E-07	0.105978261	-0.382359815	14.1	BLINK
pod_length_manual	9_11498564	3	8595344	1.79E-06	0.108695652	0.455125917	7.87	BLINK
pod_length_manual	10_10708698	8	15715507	1.45E-06	0.184782609	0.263655449	0.3	FarmCPU
pod_length_manual	5_35265704	1	19852222	2.91E-06	0.097826087	-0.347987092	3.2	FarmCPU
pod_length_manual	9_10844039	3	5466881	2.81E-06	0.133152174	0.241354979	1.14	FarmCPU
pod_length_manual	9_4698509	3	29727000	2.62E-06	0.273097826	-0.212808691	0	FarmCPU
pod_length_manual	scaffold_7_1700584	1	22430286	3.60E-07	0.236413043	0.238221417	0	FarmCPU
pod_length_manual	2_14494712	6	16925001	NA	NA	NA	19.4	SVEN
pod_length_manual	3_12011523	2	29706590	NA	NA	NA	23.3	SVEN
pod_length_manual	5_210437	2	68093153	NA	NA	NA	10.6	SVEN
pod_length_manual	5_25707455	10	1827783	NA	NA	NA	13.3	SVEN
pod_length_manual	7_32422219	1	54910116	NA	NA	NA	18.2	SVEN
pod_length_manual	scaffold_184_312900	11	14426065	NA	NA	NA	7.7	SVEN
pod_width	5_21173402	11	5836790	4.44E-13	0.057065217	-0.194823176	11.75	BLINK
pod_width	5_24432619	11	951780	1.69E-09	0.061141304	0.119079036	13.97	BLINK
pod_width	5_35265704	1	19852222	3.52E-11	0.097826087	-0.141400902	44.47	BLINK
pod_width	10_15985480	8	5018287	8.33E-08	0.308423913	0.059600554	0	FarmCPU
pod_width	5_21173402	11	5836790	2.41E-08	0.057065217	-0.149217609	16.65	FarmCPU
pod_width	5_25599805	10	1719971	2.08E-06	0.095108696	-0.080985956	4.59	FarmCPU
pod_width	5_35265704	1	19852222	9.82E-10	0.097826087	-0.137089475	1.93	FarmCPU
pod_width	6_30127656	9	37083564	1.84E-07	0.224184783	-0.061354306	0	FarmCPU
pod_width	9_13495720	3	6605505	2.81E-07	0.498641304	-0.049931203	4.4	FarmCPU
pod_width	5_21173402	11	5836790	3.69E-10	0.057065217	-0.241943589	13.65	MLM
pod_width	5_35265704	1	19852222	2.11E-11	0.097826087	-0.196227717	51.74	MLM
pod_width	1_7036436	1	1974695	NA	NA	NA	9.7	SVEN
pod_width	2_14494712	6	16925001	NA	NA	NA	27.1	SVEN
pod_width	5_14025213	11	12509713	NA	NA	NA	0.3	SVEN
pod_width	5_21173402	11	5836790	NA	NA	NA	20.1	SVEN
pod_width	5_24432619	11	951780	NA	NA	NA	14.3	SVEN
pod_width	5_35265704	1	19852222	NA	NA	NA	26.3	SVEN
pod_width	8_36270211	7	5888674	NA	NA	NA	34.1	SVEN
pod_width	9_8662740	3	2953725	NA	NA	NA	19.1	SVEN
seed_per_pod_image	1_13335651	1	64244567	8.62E-10	0.326086957	-0.314769309	10.13	BLINK
seed_per_pod_image	2_2400635	6	2340509	1.03E-06	0.324728261	-0.238837536	4.18	BLINK
seed_per_pod_image	5_210437	2	68093153	2.60E-07	0.201086957	-0.25641555	12.3	BLINK
seed_per_pod_image	5_5877070	11	21831318	1.18E-06	0.138586957	-0.283647661	19.79	BLINK
seed_per_pod_image	11_6552823	9	23930620	3.43E-06	0.111413043	0.246395056	2.65	FarmCPU
seed_per_pod_image	5_210437	2	68093153	3.27E-08	0.201086957	-0.252378135	2.53	FarmCPU
seed_per_pod_image	scaffold_259_361538	8	7981659	2.39E-06	0.16576087	-0.231844782	0	FarmCPU
seed_per_pod_image	1_11367629	1	69228460	NA	NA	NA	13.7	SVEN
seed_per_pod_image	1_5295485	1	252023	NA	NA	NA	2	SVEN
seed_per_pod_image	5_210437	2	68093153	NA	NA	NA	15.4	SVEN
seed_per_pod_image	7_20491843	2	38274221	NA	NA	NA	5	SVEN
seed_per_pod_image	7_49541747	9	18322138	NA	NA	NA	12	SVEN
seed_per_pod_manual	1_3064618	1	71275915	2.31E-06	0.486413043	-0.15494447	6.28	BLINK
seed_per_pod_manual	2_2400635	6	2340509	2.22E-07	0.324728261	-0.209395477	2.43	BLINK
seed_per_pod_manual	5_5877070	11	21831318	1.97E-06	0.138586957	-0.234872009	17.86	BLINK
seed_per_pod_manual	1_13324290	1	64255924	7.64E-07	0.3125	-0.184064754	1.11	FarmCPU
seed_per_pod_manual	7_49541747	9	18322138	3.93E-08	0.067934783	-0.322374392	0	FarmCPU
seed_per_pod_manual	scaffold_259_361538	8	7981659	4.11E-10	0.16576087	-0.255430466	0	FarmCPU
seed_per_pod_manual	1_11367629	1	69228460	NA	NA	NA	13.8	SVEN
seed_per_pod_manual	1_5295485	1	252023	NA	NA	NA	1.9	SVEN
seed_per_pod_manual	5_210437	2	68093153	NA	NA	NA	12.2	SVEN
seed_per_pod_manual	7_20491843	2	38274221	NA	NA	NA	5.8	SVEN
seed_per_pod_manual	7_49541747	9	18322138	NA	NA	NA	11.4	SVEN
