## Supplemental Table 2 (Table S2) for "AI-assisted Image-Based Phenotyping Reveals Genetic Architecture of Pod Traits in Mungbean (*Vigna radiata* L.)"

Trait	Fold	Method	Correlation	R_squared	MSE	Bias	N
pod.length_manual	1	rrBLUP	0.445150289	0.19815878	0.923912747	-0.082914913	37
pod.length_manual	2	rrBLUP	0.873352742	0.762745011	0.478200042	0.042456979	37
pod.length_manual	3	rrBLUP	0.77902693	0.606882958	0.619366913	-0.101381641	37
pod.length_manual	4	rrBLUP	0.783822936	0.614378396	0.580691869	0.068249237	37
pod.length_manual	5	rrBLUP	0.726464126	0.527750126	0.757803022	0.114396888	37
pod.length_manual	6	rrBLUP	0.761901797	0.580494349	0.735815955	-0.118415947	37
pod.length_manual	7	rrBLUP	0.868009477	0.753440452	0.292819578	0.246114637	37
pod.length_manual	8	rrBLUP	0.827213715	0.68428253	0.497790654	0.030927867	37
pod.length_manual	9	rrBLUP	0.793891537	0.630263773	0.530087325	0.180485576	36
pod.length_manual	10	rrBLUP	0.909941665	0.827993833	0.685924888	-0.276268187	36
pod.length_Image	1	rrBLUP	0.506783713	0.256829731	0.787729653	-0.049862986	37
pod.length_Image	2	rrBLUP	0.869820939	0.756588467	0.501257257	-0.032414149	37
pod.length_Image	3	rrBLUP	0.870547543	0.757853025	0.358797405	-0.095544157	37
pod.length_Image	4	rrBLUP	0.820367474	0.673002792	0.428002817	0.03930621	37
pod.length_Image	5	rrBLUP	0.780951287	0.609884912	0.598639986	0.100171434	37
pod.length_Image	6	rrBLUP	0.804943577	0.647934163	0.619113946	-0.090335351	37
pod.length_Image	7	rrBLUP	0.898327372	0.806992067	0.219004604	0.172081079	37
pod.length_Image	8	rrBLUP	0.861735725	0.74258846	0.388114481	0.086362311	37
pod.length_Image	9	rrBLUP	0.806938786	0.651150204	0.496225065	0.208800885	36
pod.length_Image	10	rrBLUP	0.886545509	0.78596294	0.616649955	-0.213543078	36
pod.width_Image	1	rrBLUP	0.819843768	0.672143804	0.035946066	0.011421561	37
pod.width_Image	2	rrBLUP	0.875369789	0.766272268	0.023910866	0.06366518	37
pod.width_Image	3	rrBLUP	0.932299387	0.869182146	0.026726602	-0.037562809	37
pod.width_Image	4	rrBLUP	0.862561478	0.744012303	0.029550991	-0.000567814	37
pod.width_Image	5	rrBLUP	0.848852093	0.720549875	0.038106999	-0.026633862	37
pod.width_Image	6	rrBLUP	0.690200672	0.476376968	0.074659861	0.048723375	37
pod.width_Image	7	rrBLUP	0.90916398	0.826579142	0.017965022	0.020056948	37
pod.width_Image	8	rrBLUP	0.882063622	0.778036233	0.036199599	0.023712035	37
pod.width_Image	9	rrBLUP	0.830218618	0.689262953	0.038866251	0.011612563	36
pod.width_Image	10	rrBLUP	0.866944337	0.751592483	0.045452377	-0.052671063	36
pod.curvature_manual	1	rrBLUP	0.572238092	0.327456434	0.035489812	0.009172042	37
pod.curvature_manual	2	rrBLUP	0.598761003	0.358514739	0.039923435	0.045406947	37
pod.curvature_manual	3	rrBLUP	0.581324528	0.337938207	0.03311758	-0.063500239	37
pod.curvature_manual	4	rrBLUP	0.534113165	0.285276873	0.04193545	0.003092759	37
pod.curvature_manual	5	rrBLUP	0.305423753	0.093283669	0.076229759	0.032731818	37
pod.curvature_manual	6	rrBLUP	0.522203741	0.272696747	0.043099897	-0.024939902	37
pod.curvature_manual	7	rrBLUP	0.600473556	0.360568491	0.046274771	0.077089213	37
pod.curvature_manual	8	rrBLUP	0.686711709	0.471572971	0.042287485	-0.04562341	37
pod.curvature_manual	9	rrBLUP	0.514867686	0.265088734	0.037124833	0.001247347	36
pod.curvature_manual	10	rrBLUP	0.552358398	0.3050998	0.059028358	-0.045690787	36
pod.curvature_Image	1	rrBLUP	0.697935525	0.487113997	0.000168542	0.001882058	37
pod.curvature_Image	2	rrBLUP	0.718326871	0.515993493	0.000393527	0.000816536	37
pod.curvature_Image	3	rrBLUP	0.652865828	0.426233789	0.000390489	-0.003419972	37
pod.curvature_Image	4	rrBLUP	0.621506155	0.3862699	0.00038057	-0.000310348	37
pod.curvature_Image	5	rrBLUP	0.50230688	0.252312202	0.000613977	0.003436204	37
pod.curvature_Image	6	rrBLUP	0.561784336	0.31560164	0.000466381	-0.001299606	37
pod.curvature_Image	7	rrBLUP	0.668731959	0.447202434	0.000350127	0.006701625	37
pod.curvature_Image	8	rrBLUP	0.75590126	0.571386715	0.000358151	-0.002317715	37
pod.curvature_Image	9	rrBLUP	0.637264466	0.406106	0.000291206	0.003088973	36
pod.curvature_Image	10	rrBLUP	0.738301906	0.545089704	0.000710145	-0.009249778	36
seed.per.pod_manual	1	rrBLUP	0.246216124	0.06062238	0.276942454	-0.016530027	37
seed.per.pod_manual	2	rrBLUP	0.66922829	0.447866504	0.421002114	0.106062555	37
seed.per.pod_manual	3	rrBLUP	0.610933046	0.373239187	0.267530189	-0.082297638	37
seed.per.pod_manual	4	rrBLUP	0.702051737	0.492876642	0.200299014	-0.010678169	37
seed.per.pod_manual	5	rrBLUP	0.686285139	0.470987292	0.164130889	0.110562187	37
seed.per.pod_manual	6	rrBLUP	0.672021396	0.451612756	0.438661966	-0.154495684	37
seed.per.pod_manual	7	rrBLUP	0.607356416	0.368881816	0.26530435	0.018883589	37
seed.per.pod_manual	8	rrBLUP	0.608514139	0.370289458	0.178631763	-0.042663739	37
seed.per.pod_manual	9	rrBLUP	0.57020274	0.325131164	0.225155034	0.120639039	36
seed.per.pod_manual	10	rrBLUP	0.727048368	0.52859933	0.312187543	-0.001920489	36
seed.per.pod_Image	1	rrBLUP	0.267266548	0.071431407	0.462138745	0.017229193	37
seed.per.pod_Image	2	rrBLUP	0.701760083	0.492467214	0.670254811	0.087825043	37
seed.per.pod_Image	3	rrBLUP	0.540013427	0.291614501	0.42704356	-0.162708692	37
seed.per.pod_Image	4	rrBLUP	0.774469638	0.599803221	0.270421598	-0.030463876	37
seed.per.pod_Image	5	rrBLUP	0.673575534	0.453703999	0.277126551	0.132925241	37
seed.per.pod_Image	6	rrBLUP	0.747754234	0.559136394	0.649263811	-0.193226559	37
seed.per.pod_Image	7	rrBLUP	0.605287634	0.36637312	0.418135973	0.008415208	37
seed.per.pod_Image	8	rrBLUP	0.642061033	0.41224237	0.250925575	-0.043295746	37
seed.per.pod_Image	9	rrBLUP	0.532263998	0.283304963	0.341946837	0.24245092	36
seed.per.pod_Image	10	rrBLUP	0.723377557	0.52327509	0.58221535	-0.049279986	36
