## Supplemental Table 3 (Table S3) for "AI-assisted Image-Based Phenotyping Reveals Genetic Architecture of Pod Traits in Mungbean (*Vigna radiata* L.)"

Taxa	pod.curvature	podlength.cm.	podwidth.cm.	seed.per.pod	seedweight.g.	PL_Manual	SPP_M	podcurvature_Manual
AVMU0001	0.03868505	7.406938	0.3514626	12.4626	2.697745	7.204775	11.80443	1.446733
AVMU0201	0.12662255	9.100595	0.4086169	10.8126	4.676079	9.065613	10.42359	2.334253
AVMU8501	0.0925	8.729185	0.3841563	12.2	4.21	8.067147	11.66025	1.801741
AVMU9701	0.13956005	9.384434	0.4722146	11.3376	4.834412	9.510801	11.08399	2.334253
Berken	0.10779825	9.082369	0.4465185	12.73333	4.41875	9.0903	12.41772	1.979245
CommChk1	0.09702171	8.794112	0.3845733	13.4126	3.52625	8.9542	12.70498	1.984683
CommChk2	0.11334764	11.804012	0.439497	13.7376	5.14125	11.583335	12.74501	2.115681
Lincon	0.08056005	9.547142	0.4347481	14.3126	4.684379	9.481886	13.56551	1.979245
OK2000	0.11041667	9.2783	0.422293	12.8876	4.885	9.466577	12.5649	2.24668
PI163110	0.08135985	7.408725	0.3737479	12.28233	3.316986	7.340212	11.8506	1.984414
PI164726	0.077	8.725777	0.3779502	14.10833	3.67875	8.92698	13.41815	1.984683
PI164770	0.07807456	7.590051	0.3603975	12.71491	3.0325	7.589996	11.90321	1.984683
PI167295	0.08633333	7.910625	0.36115	12.35833	3.04625	7.891017	11.87463	1.984683
PI179703	0.0615	7.590863	0.3907118	13.21667	3.4475	7.682864	12.60351	2.008485
PI183458	0.09008333	9.138546	0.4065428	13.24167	3.895	9.192775	12.50347	1.984683
PI183936	0.07341667	7.892446	0.3692452	13.025	3.24125	7.69087	12.53205	1.722686
PI199355	0.0765	8.349366	0.3663193	13.53333	3.06375	8.206449	13.03227	1.984683
PI201869	0.165	11.901977	0.4322277	13.31667	5.50625	11.713185	12.26051	2.639675
PI201874	0.14158333	9.78635	0.3844925	14.36667	3.59	9.698748	13.70399	2.377678
PI213012	0.07625	8.337192	0.3839271	12.31667	3.4225	8.244878	11.68883	1.984683
PI254557	0.08416667	7.246428	0.3554961	11.8	2.85625	7.212117	10.93136	1.984683
PI264686	0.12441667	9.079788	0.4476548	12.7	5.17375	8.80529	12.23192	2.115681
PI271401	0.09058333	9.460906	0.4742492	12.49167	5.8975	9.452166	12.089	1.984683
PI271403	0.07945833	8.153937	0.3769405	13.19167	3.2325	8.305722	12.57493	1.853684
PI305413	0.08683333	7.801062	0.3857849	12.15833	3.305	7.988689	11.63166	1.984683
PI346313	0.05729074	7.067555	0.3421775	13.04167	2.7225	7.17529	12.1033	1.722686
PI346315	0.14091667	10.711064	0.4004043	13.8	4.20625	10.670663	13.70399	2.377678
PI362307	0.06846617	8.132113	0.3717626	12.69033	3.31625	7.971076	12.04225	1.984414
PI362309	0.05883333	7.641992	0.3872387	11.175	3.505	7.077618	10.70269	1.591687
PI362310	0.06958333	8.293204	0.3886926	12.725	3.59375	7.873404	12.03184	1.722686
PI362311	0.07558333	7.758697	0.3941042	12.55833	3.33625	7.572383	12.07471	1.984683
PI362316	0.06175	7.4029	0.3712462	12.51667	3.33	7.441086	12.01754	1.722686
PI362322	0.07858333	8.809694	0.3894195	13.1	3.72125	8.653178	12.6321	1.722686
PI362324	0.05466667	8.041939	0.3914334	12.5	3.68	7.738905	12.16046	1.460689
PI362326	0.06675	8.162053	0.3997581	12.61667	3.7475	8.200045	12.089	1.853684
PI362327	0.08108333	8.382316	0.3907926	12.78333	3.5	8.470644	12.20334	1.722686
PI363147	0.06491667	7.292688	0.3455613	12.40833	2.53625	7.140064	11.90321	1.984683
PI363149	0.06408333	8.061904	0.3672885	13.31667	2.90125	8.051135	12.43201	1.591687
PI363152	0.07	7.10781	0.3558191	12.33333	2.85	7.045595	11.64595	1.722686
PI363153	0.08675	8.762298	0.3689847	11.1	3.38	8.893355	10.55977	2.115681
PI363190	0.09533333	8.590243	0.3943465	13.04167	3.71	8.683601	12.43201	2.115681
PI363204	0.11583333	10.942852	0.4063005	14.25833	3.564563	10.749121	14.56151	1.984683
PI363222	0.07858333	6.921958	0.3529114	12.5	2.74125	6.818227	12.1033	1.853684
PI363231	0.06841667	7.274184	0.36115	12.50833	2.92625	7.543561	11.94608	1.853684
PI363271	0.08030156	7.709984	0.3621452	12.54442	2.81	7.50033	12.09508	1.980546
PI363272	0.07716667	7.771358	0.3552537	12.2	3.1575	7.546764	11.71741	1.984683
PI363301	0.08858333	7.676728	0.3609884	12.68333	3.26375	8.081557	11.746	1.984683
PI363302	0.11366667	8.147444	0.3731039	12.00833	2.9875	7.999897	11.67454	1.984683
PI363315	0.07058333	7.319145	0.3763347	12.75833	2.98375	7.668895	12.1033	1.722686
PI363324	0.06766667	8.092744	0.40101	12.55	3.8125	7.889416	11.98896	1.722686
PI363326	0.0604386	6.683512	0.3220577	11.83333	2.43625	7.03919	11.23149	1.722686
PI363330	0.0625	7.890173	0.3587269	12.91667	2.91875	7.846184	12.50347	1.853684
PI363332	0.07391667	7.292201	0.3574345	12.38333	2.74875	7.394652	11.60308	1.984683
PI363333	0.08266667	7.500939	0.3812617	12.54167	2.99625	7.565978	11.94608	2.115681
PI363334	0.12841667	8.165299	0.3879656	12.30833	3.24625	8.11198	11.98896	1.984683
PI363341	0.08941667	7.024198	0.3645423	12.33333	3.04375	7.524534	11.88892	1.984683
PI363346	0.06136981	7.024981	0.3532139	10.85507	3.183641	6.950148	10.378	1.531037
PI363354	0.04808333	7.411016	0.3338497	11.475	3.49	7.173689	10.90277	1.32969
PI363358	0.079	9.108031	0.4116313	11.63333	4.67375	8.893355	11.30295	1.984683
PI363359	0.06966667	7.966137	0.4171237	11.56667	4.315	7.961469	11.08857	1.853684
PI363360	0.09716667	9.391759	0.4664742	12.18333	5.2125	9.327274	11.77458	2.115681
PI363362	0.15641667	11.682851	0.4520971	12.78333	5.08875	11.35917	11.84604	2.508677
PI363374	0.074	7.312427	0.3360305	12.76667	2.58625	7.70101	11.84604	1.984683
PI363377	0.06855383	7.331566	0.3630496	12.6164	2.71	7.087225	12.05088	1.67484
PI363380	0.08983333	8.355534	0.3810194	12.73333	3.355	8.534691	12.34626	1.984683
PI363381	0.10383333	10.308683	0.4738243	12.58333	5.36875	10.475319	12.07471	1.984683
PI363391	0.064	7.230845	0.3302958	12.31667	2.62625	7.513185	11.84604	1.591687
PI363407	0.07341667	7.670722	0.3649462	12.26667	3.35875	7.783738	11.81746	1.984683
PI363416	0.08983333	8.30976	0.4131659	12.4	4.255	8.747648	11.94608	1.984683
PI363419	0.11558333	8.811539	0.374154	12.60833	3.60375	9.311263	11.47807	2.115681
PI363459	0.08525	7.941952	0.3680154	12.46667	2.87375	7.878208	12.26051	1.984683
PI363474	0.05791667	8.194516	0.3966664	12.25	3.4775	8.188836	11.61737	1.460689
PI363475	0.05548015	7.00178	0.31645	12.58333	2.07625	6.709347	11.86033	1.722686
PI363484	0.06058333	7.172574	0.3900657	12.85833	2.8675	6.718954	12.16046	1.591687
PI363485	0.06841667	7.78694	0.3759309	12.48333	3.34625	7.987088	12.1033	1.984683
PI363493	0.056125	7.75821	0.3757694	13.26667	2.99	7.668453	12.71785	1.591687
PI363494	0.09158333	7.22062	0.3571922	12.20833	2.93	7.333807	11.73171	1.984683
PI363506	0.09633333	7.211368	0.3752847	12.14167	3.04	7.141666	11.60308	1.984683
PI363514	0.09916667	8.377609	0.4117121	11.36667	4.27625	8.66919	10.65981	2.115681
PI363516	0.0692948	7.396732	0.3727043	12.63333	2.8975	7.101636	12.1033	1.853684
PI363517	0.07008333	8.199548	0.411389	11.825	4.08875	8.201646	11.18861	1.853684
PI363523	0.09408333	9.153804	0.4193852	11.875	4.70125	8.698011	11.57449	2.115681
PI363565	0.06575	6.844858	0.3303765	11.375	2.454816	6.778198	10.73127	1.853684
PI363566	0.05791667	6.808499	0.3331227	11.05	2.63	6.693336	10.60264	1.984683
PI363585	0.04929167	6.410987	0.3477421	11.69167	2.62125	6.08809	11.10286	1.198692
PI363591	0.07625	7.50029	0.3506498	11.2	2.945	7.31453	10.61694	1.984683
PI363592	0.0965	7.315574	0.3518614	12.76667	2.91625	7.245742	12.1033	1.984683
PI363595	0.1595	8.880788	0.3623615	13.15833	3.1325	8.967009	13.13232	2.508677
PI363596	0.12283333	8.060281	0.3546883	13.01667	3.2125	8.169622	13.00369	2.24668
PI363597	0.07925	6.901506	0.3319919	11.7	2.4925	6.7814	10.84561	1.984683
PI363600	0.07125	7.741167	0.3787579	11.8	3.1875	7.606007	11.67454	1.853684
PI363604	0.138	9.977269	0.381181	12.65833	3.49	9.754294	12.07471	2.508677
PI363605	0.07010584	7.647059	0.3607092	13.01625	2.21125	7.167284	12.30338	1.953529
PI363613	0.14775	9.189613	0.3919234	13.34167	4.065	10.430486	12.84648	2.377678
PI363615	0.13316667	9.29161	0.3809386	13.925	3.67875	9.569052	13.3324	1.953529
PI363635	0.09120226	8.205553	0.3709846	11.85833	3.1975	7.959868	11.26007	2.115681
PI363645	0.07725	8.405852	0.3890964	12.725	3.37	8.394775	12.21763	1.984683
PI363647	0.07541667	7.483085	0.378354	13	2.785	7.377039	12.31768	1.853684
PI363657	0.07799414	6.803305	0.3418414	11.4	2.68625	6.571646	10.87419	1.984683
PI363668	0.08700682	7.550088	0.3388056	12.45	3.13125	8.421007	12.07471	2.115681
PI363678	0.07733333	7.417347	0.3606653	12.375	2.9275	7.583591	12.1033	1.984683
PI363696	0.09083333	7.808528	0.3739116	12.04167	3.16	7.814161	11.69554	1.83071
PI363699	0.09858333	7.849432	0.4060582	11.99167	4.1225	8.065546	11.43158	1.853684
PI363763	0.06841667	8.807259	0.4225353	12.30833	4.08875	8.584327	11.746	1.853684
PI363766	0.08133333	8.213182	0.3867541	11.34167	3.58875	8.539494	10.88848	1.853684
PI363778	0.08408333	7.914906	0.3743963	13.175	3.34	7.935054	12.16916	1.853684
PI363779	0.10125	8.579205	0.3941042	12.98333	3.46875	8.203247	12.56064	1.853684
PI363781	0.06116667	6.594729	0.3325573	11.18333	2.625	6.53642	10.25964	1.591687
PI363782	0.04758333	6.807687	0.3428151	10.8	2.915	6.86306	10.3168	1.722686
PI363820	0.06853487	7.108602	0.2968382	13.36104	1.62625	6.599508	13.02862	1.980546
PI363823	0.08391667	7.689384	0.3495191	12.71667	3.3225	8.395156	12.03184	2.115681
PI363824	0.06375	6.640015	0.2832875	12.8	1.60625	6.662913	12.18905	1.984683
PI363825	0.075375	7.22208	0.3388574	13.40833	2.34	7.052	12.81789	2.149072
PI363828	0.08154254	7.100343	0.355367	11.71667	2.94625	6.883876	11.01711	1.984683
PI363836	0.07233333	7.849432	0.3785963	12.325	3.1925	7.820565	11.68883	1.853684
PI363840	0.0795	7.211274	0.3452683	12.48333	3.36875	7.410418	12.07471	1.722686
PI363869	0.09800996	8.785	0.3598565	12.87042	4.05954	8.85	12.22955	1.980546
PI363909	0.18031892	10.112037	0.3893863	14.22064	3.69625	10.443296	14.10417	2.613865
PI363974	0.10566667	9.513172	0.3841695	11.76667	4.05625	9.858866	11.13144	2.115681
PI363988	0.09183333	8.209936	0.3764155	13.01667	3.10125	8.326538	12.56064	2.115681
PI363989	0.085	7.380826	0.3574345	12.93333	2.9275	7.617216	12.34626	1.984683
PI364015	0.08291667	7.446239	0.3683385	12.39167	2.9525	7.565978	11.86033	1.984683
PI364016	0.05766667	7.403063	0.3579192	11.5	3.0025	7.06641	11.10286	1.460689
PI364028	0.0826596	7.912527	0.369597	13.65767	2.911424	8.012685	13.15191	1.984414
PI364047	0.07208333	7.994705	0.3875618	12.14167	3.34125	7.521145	11.61672	1.722686
PI364049	0.08066667	8.089173	0.3910349	12.10833	3.9075	8.216056	11.71741	1.853684
PI364070	0.07091667	7.712275	0.3701154	12.93333	3.08375	7.748512	12.24622	1.984683
PI364119	0.13483333	7.319795	0.3615538	11.78333	3.3325	7.144868	11.31724	1.953529
PI364123	0.07498782	7.380655	0.3581903	12.1795	2.888971	7.345517	11.49632	1.997528
PI364167	0.11170833	7.13167	0.3415632	12.125	2.5025	7.138463	11.36012	2.115681
PI364205	0.13225361	10.607577	0.4119182	14.78106	4.3225	11.04694	14.80874	2.579892
PI364213	0.08683333	9.048461	0.4255238	13.375	4.00625	9.25362	12.46059	1.984683
PI364214	0.07566667	7.199194	0.3198764	11.49167	2.67875	7.380241	11.11715	1.984683
PI364218	0.06865464	7.227514	0.3543734	11.58896	2.8325	6.963935	11.24578	1.858649
PI364224	0.07320833	7.979285	0.3675712	12.5	3.4515	7.772752	12.4463	1.853684
PI364225	0.08633333	7.502563	0.354123	11.91667	3.1175	7.721292	11.2029	1.984683
PI364230	0.07629388	6.989122	0.330507	11.41242	2.5375	6.882275	10.7756	1.67484
PI364231	0.05733333	7.518145	0.3295688	11.7	2.6475	7.610811	11.30295	1.722686
PI368266	0.1055	7.845536	0.3755674	11.95833	2.925	7.702078	11.746	1.984683
PI368275	0.07316667	7.173061	0.3102648	12.64167	2.26625	7.295379	12.31768	1.984683
PI368277	0.10316667	8.223733	0.3912772	12.68333	3.08625	8.211253	11.9175	1.984683
PI368279	0.12925	9.659743	0.464455	12.40833	5.38125	10.124661	12.03184	2.24668
PI368285	0.0978495	7.595193	0.3188424	12.00442	2.5875	7.519544	10.87371	2.130383
PI368302	0.08216667	7.802198	0.3753655	12.20833	3.2625	7.58199	11.40299	1.722686
PI368305	0.06259408	7.220782	0.3419032	12.74167	2.53375	6.981548	12.16046	1.984683
PI368329	0.10091667	7.946335	0.3788386	12.20833	3.07	7.838178	11.57449	1.984683
PI368330	0.12366667	10.93782	0.4075928	14.80833	3.845	10.670663	14.73301	2.115681
PI368332	0.07558333	7.702211	0.3507306	12.65833	2.70625	7.687667	12.46059	1.984683
PI369768	0.18966667	9.412211	0.4462009	11.8	5.00875	9.621891	11.50303	2.377678
PI369795	0.13708333	9.609263	0.4526625	12.2	5.11625	9.746783	12.07471	2.377678
PI374130	0.07446863	8.320798	0.3861481	12.625	3.01625	8.095968	12.26051	1.853684
PI376849	0.10466667	8.438152	0.3887734	12.575	3.13375	8.315329	12.24622	1.984683
PI376850	0.09116667	8.616213	0.3911157	12.71667	3.525	8.752451	11.86033	1.984683
PI376856	0.08183333	8.844754	0.4142967	12.90833	4.235	9.024652	12.31768	1.984683
PI376923	0.13100439	10.342416	0.4985032	12.43859	5.95	10.043001	11.78887	1.953529
PI376951	0.066	6.082297	0.3084071	11.20833	2.17625	6.024043	11.10843	1.853684
PI376952	0.07425	7.088819	0.3038839	13.05833	1.86375	7.396253	12.67497	1.984683
PI376989	0.04525	6.863362	0.3180995	11.63333	2.31375	7.130457	10.93136	1.460689
PI377014	0.05891667	6.824731	0.3053378	12.05	1.85375	6.810222	11.61737	1.722686
PI377022	0.07132146	7.262335	0.3803404	11.775	3.445	7.401056	11.18861	1.853684
PI377039	0.07025	7.130047	0.3378074	12.48333	2.56875	7.417068	11.51733	1.984683
PI377081	0.06058333	7.514249	0.3619577	12.35	3.035	7.617958	11.68883	1.591687
PI377138	0.10483333	8.121311	0.4024235	13.23333	3.72	8.217658	12.46059	1.953529
PI377147	0.09308333	7.719417	0.3868349	12.15	3.6625	7.79975	11.77458	1.984683
PI377186	0.082	7.386994	0.3483075	12.78333	2.6325	7.34681	12.00325	1.984683
PI377193	0.07716667	7.468801	0.3553345	11.91667	3.18625	7.585192	11.2172	1.984683
PI377195	0.09241667	7.763567	0.3824733	11.60833	3.6775	7.671656	11.16003	1.984683
PI377196	0.08224372	8.596086	0.3872585	13.00833	3.28625	8.353758	12.67497	1.984683
PI377197	0.08508333	7.466366	0.3650269	11.35833	3.36625	7.288974	10.95994	1.984683
PI377198	0.0915	8.225194	0.373427	11.94167	3.30875	8.081557	10.87419	1.984683
PI377202	0.06016667	7.625436	0.3605038	12.825	2.65625	7.152874	12.17476	1.722686
PI377203	0.05808333	7.304537	0.3555768	13.45	2.590049	6.947923	12.58922	1.32969
PI377207	0.09742953	7.748064	0.3451897	11.72524	3.01125	7.556371	11.08857	2.133335
PI377208	0.116375	7.487792	0.3699539	12.21667	2.97125	7.247343	11.78887	2.115681
PI377217	0.06916667	7.206011	0.347096	11.725	2.7	7.092029	11.27436	1.984683
PI377220	0.08975	8.187707	0.3957196	11.975	4.0725	9.122323	11.67454	2.115681
PI377223	0.09116667	7.779961	0.388531	12.23333	3.51625	7.873404	11.84604	1.853684
PI377228	0.07375	7.586642	0.353396	12.475	2.6425	7.628424	12.33197	1.853684
PI377231	0.10933333	7.618619	0.3388574	12.1	2.85375	7.562776	11.70312	2.115681
PI377232	0.08658333	7.883167	0.3961216	11.825	3.90625	7.766125	11.07428	1.953529
PI377233	0.105625	8.129914	0.3827964	12.65833	3.09375	8.300919	12.51776	1.984683
PI377235	0.0913866	8.777231	0.3939774	12.68333	3.31375	8.665988	12.13188	1.984683
PI377236	0.11358333	6.990648	0.3929324	12.05	3.748784	7.340995	11.43158	1.693529
PI377238	0.07683333	6.676374	0.3428959	11.05833	2.99	7.10644	10.65981	1.984683
PI377239	0.07933333	7.32434	0.3719732	11.39167	3.24125	7.290575	10.78844	1.984683
PI377241	0.07116667	7.533403	0.3639769	12.28333	3.1725	7.469907	11.66025	1.853684
PI377242	0.07634903	7.088819	0.3659787	12.00833	3.1225	6.906292	11.44587	1.853684
PI377244	0.07266667	7.470424	0.3666423	11.475	3.62	7.485409	10.98853	1.853684
PI377248	0.07441667	7.703672	0.3785155	11.79167	3.29125	7.479514	11.2029	1.984683
PI377249	0.07683333	7.323366	0.356223	12.26667	2.9875	7.164082	11.67454	1.853684
PI377250	0.06042668	7.987888	0.3840079	13.26667	3.0875	7.99029	12.58922	1.853684
PI377255	0.06083505	7.452569	0.374032	12.85	3.09	7.389848	12.18905	1.722686
PI377256	0.05691667	6.980879	0.3538806	12.25	2.96125	7.135261	11.78887	1.853684
PI377258	0.06295981	6.913442	0.3503724	10.92907	2.865131	6.850251	10.29419	1.680873
PI377259	0.0755	7.820053	0.3701962	12.21667	3.06625	7.641233	11.64595	1.984683
PI377261	0.07883333	7.353069	0.3749617	11.925	3.2475	7.165683	11.40299	1.853684
PI377262	0.05599914	7.47449	0.377701	11.77444	3.35375	7.393051	11.23883	1.531037
PI377263	0.09225	7.333916	0.341442	12.44167	2.5525	7.016774	11.83175	1.853684
PI377265	0.10708333	7.401927	0.352346	12.65	2.5725	7.340212	11.86033	2.115681
PI377266	0.09051496	7.329858	0.3523679	11.70833	2.69625	7.164082	11.31724	2.115681
PI377267	0.07283333	6.912706	0.3450767	11.55833	2.6075	6.760585	11.01711	1.984683
PI377268	0.05041667	6.92212	0.3615538	11.41667	2.9925	6.901489	10.68839	1.32969
PI377271	0.06733333	7.849594	0.3540422	12.15833	3.09125	7.557972	11.746	1.853684
PI377272	0.07425	7.707081	0.3543653	12.3	2.76625	7.450693	11.93179	1.853684
PI377274	0.0725	7.328397	0.3370722	12.275	2.8975	7.668453	11.9175	1.984683
PI377275	0.05408333	7.433416	0.3591307	11.91667	2.94375	7.54196	11.2029	1.591687
PI377276	0.09545833	7.437798	0.3695904	11.85833	3.3	7.358409	11.23149	2.115681
PI377281	0.05633333	7.612613	0.3916811	12.44167	3.27875	7.614564	11.80317	1.591687
PI377283	0.08221053	7.937894	0.3686191	12.54781	2.9025	7.865398	12.00325	1.984683
PI377284	0.05958333	7.426274	0.3628461	11.81667	3.23375	7.071083	11.36012	1.460689
PI377286	0.101	6.991105	0.3528306	12.13333	2.855	6.882275	11.5602	2.115681
PI377287	0.05891667	7.212179	0.3511345	12.54167	2.86625	7.14807	11.94608	1.853684
PI377288	0.06833333	7.36784	0.3659154	11.4	3.22625	7.373836	10.80273	1.853684
PI377296	0.06491667	7.183936	0.3415228	11.50833	2.57	7.056803	10.90277	1.722686
PI377297	0.08608333	7.088657	0.3532345	11.20833	2.61875	6.858257	10.80273	1.984683
PI377298	0.06708333	6.651539	0.3506498	12.075	2.63625	6.449956	11.23149	1.853684
PI377299	0.11733333	7.276456	0.3454806	12.94167	2.92625	7.452294	12.58922	2.115681
PI377304	0.06875	7.385695	0.3852195	11.79167	3.39125	7.372235	11.11715	2.008485
PI377305	0.05266667	6.602845	0.3323958	11.725	2.3	6.541224	11.05999	1.722686
PI377306	0.07825	7.858359	0.3656731	12.61667	2.97625	7.721292	12.13188	1.984683
PI377312	0.1027914	7.128369	0.3378551	12.34362	2.9	7.639632	12.16046	1.947495
PI377313	0.061	7.025516	0.3424921	12.275	2.3725	7.018375	11.46016	1.853684
PI377316	0.12033333	7.488441	0.3488729	12.28333	2.68875	7.418669	11.24578	2.115681
PI377338	0.07283333	7.50029	0.3606653	12.575	3.0025	7.591597	11.68883	1.853684
PI377342	0.064	7.197084	0.3644615	12.35	2.97375	7.466705	11.94608	1.853684
PI377349	0.12063749	7.254471	0.3428054	11.97327	2.72375	7.207314	11.50303	2.253201
PI377354	0.07956005	8.638427	0.3841563	14.2126	3.687745	8.91417	13.30535	1.979245
PI377363	0.16066667	10.432692	0.397335	13.08333	3.965	10.337618	13.38957	2.770674
PI385297	0.05758333	6.847455	0.347419	11.69167	2.87875	6.515605	11.01711	1.591687
PI390419	0.16520661	9.747668	0.463562	12.31194	4.77	8.955801	11.73249	2.409072
PI413223	0.09791667	7.827682	0.3789194	11.84167	2.92625	7.841381	11.73171	1.984683
PI424964	0.22820878	8.829461	0.4153859	11.38168	4.606607	9.309661	11.61675	2.480036
PI424984	0.192	10.57202	0.4371547	11.66667	6.14875	11.157421	11.87463	2.770674
PI425029	0.08434211	7.911499	0.393543	12.57588	3.42	8.083159	12.13664	1.984683
PI425038	0.10183333	8.821056	0.4164775	12.275	4.93	8.99583	11.71741	1.984683
PI425045	0.15716667	9.482981	0.4295623	11.3	5.36875	9.70195	10.94565	1.984683
PI425085	0.21775	12.171747	0.4662319	13.63333	5.1775	12.199056	13.6897	2.770674
PI425130	0.06983333	7.955262	0.4201929	12.31667	3.69375	7.682864	11.68883	1.722686
PI425136	0.07066667	6.976172	0.349196	11.51667	2.69875	6.879072	11.18861	1.853684
PI425138	0.09008333	7.665528	0.3748809	12.25	3.505	7.724642	11.57449	1.853684
PI425160	0.21441667	10.114391	0.4830321	12.825	5.44375	10.441695	12.46059	2.639675
PI425167	0.1835	10.997228	0.4840821	12.275	5.63625	10.981292	12.00325	2.508677
PI425169	0.06783333	7.531779	0.3490614	13.1	2.81375	7.586793	12.40343	1.722686
PI425192	0.08091667	6.943871	0.3194726	12.19167	2.4275	6.850251	11.73171	1.984683
PI425201	0.09327989	9.119555	0.4259602	12.10833	4.79875	9.295251	11.57449	1.984683
PI425219	0.14116667	8.39173	0.3630077	12.925	3.54375	8.448227	12.54635	2.24668
PI425229	0.08733333	9.222139	0.4396585	10.825	6.05	9.261626	10.48831	1.853684
PI425240	0.22233333	11.0219	0.4810129	12.45833	6.15625	10.952471	11.98896	2.770674
PI425254	0.07391667	6.621186	0.3425728	11.66667	2.5225	6.323463	11.07428	1.984683
PI425259	0.06425	7.538921	0.3652692	12.325	3.37375	7.631626	11.73171	1.722686
PI425261	0.08518738	7.911901	0.3918472	12.99974	3.845	8.150285	12.61676	1.943465
PI425264	0.05541667	7.157479	0.3520229	11.21667	2.78125	7.104838	10.51689	1.722686
PI425269	0.11710819	9.765859	0.417726	12.32642	4.518091	9.329433	11.94072	2.119559
PI425271	0.07416667	7.878487	0.3537191	12.55	2.9425	7.915035	12.17476	1.984683
PI425274	0.08933333	7.296583	0.3374035	12.29167	2.88375	7.081634	11.63166	1.853684
PI425330	0.06991667	7.294969	0.3710039	12.53333	3.12	7.180003	11.77458	2.008485
PI425385	0.07533333	6.535321	0.3383728	11.15833	2.68375	6.355487	10.3168	1.722686
PI425387	0.07625	6.99289	0.3357074	12.05	2.50625	6.784603	11.57449	1.984683
PI425388	0.06125	6.660467	0.3458844	11.08333	2.8475	6.952726	10.6741	1.984683
PI425389	0.05933333	6.491658	0.3338498	10.95833	2.75875	6.472373	10.03097	1.647822
PI425399	0.11125	8.231524	0.3785155	11.98333	3.5175	8.260889	11.33153	2.115681
PI425413	0.09433333	7.584695	0.3683385	12.03333	3.4125	7.580388	11.2029	1.984683
PI425418	0.09364036	8.749475	0.3818603	13.13333	3.411406	8.340948	12.61781	1.984683
PI425421	0.075	7.812586	0.3956388	12.025	3.6225	7.969475	11.33153	1.853684
PI425422	0.14216667	9.584916	0.3942657	14.14167	3.65	9.733974	14.10417	2.377678
PI425423	0.06083333	7.315737	0.3584845	11.98333	2.82625	7.306587	11.54591	1.853684
PI425424	0.08966667	8.195977	0.3710039	13.65	2.9225	7.777333	13.21807	1.984683
PI425425	0.13933333	9.374716	0.4368316	12.08333	4.814032	9.336	11.70702	2.24668
PI425435	0.05275	7.553043	0.3720539	12.81667	3.0125	7.37864	12.46059	1.722686
PI425446	0.10083333	6.87586	0.3462075	12.05833	2.685	6.93031	11.5602	1.984683
PI425456	0.07675	8.659338	0.3844925	12.45833	3.60875	9.022281	12.47489	1.543692
PI425463	0.10375	10.303164	0.4210006	12.78333	4.35375	10.147078	12.26051	1.984683
PI425464	0.16412608	12.243843	0.420991	14.66901	4.96125	12.351901	14.37002	2.433923
PI425481	0.06050415	7.256329	0.3664074	11.44167	3.11	7.29698	10.65981	1.722686
PI425483	0.13408333	10.934249	0.4100967	14.83333	4.01625	10.925917	14.71872	2.115681
PI425484	0.10283333	7.142708	0.3661577	12.025	2.975	7.218522	11.04569	2.115681
PI425485	0.09620833	7.170789	0.3543653	12.09167	2.84125	7.223326	11.37441	2.115681
PI425487	0.05670833	6.524284	0.3408363	11.36667	2.6725	6.38751	10.68839	1.722686
PI425503	0.06308333	6.640015	0.350316	11.35833	2.95	6.342677	10.40256	1.525003
PI425504	0.07535952	7.580748	0.3647404	12.37457	3.2825	7.518699	11.97467	1.803692
PI425506	0.06025	7.42741	0.3424113	12.225	2.72125	7.37864	11.33153	1.722686
PI425507	0.065	7.676403	0.3569499	12.275	2.7925	7.727697	11.60308	1.722686
PI425508	0.06466667	6.978444	0.3466113	12.38333	2.67375	7.409062	11.78887	1.984683
PI425509	0.0574519	7.395688	0.3488176	12.07176	3.028057	7.50033	11.61367	1.824676
PI425510	0.06967229	7.688901	0.3528227	12.31667	2.9325	7.359426	11.73171	1.984683
PI425511	0.05933333	8.038855	0.3698731	12.99167	2.92	7.793345	12.50347	1.591687
PI425512	0.07119531	8.120148	0.3937691	11.68929	3.59375	7.825369	10.94565	1.708812
PI425513	0.1725	9.725319	0.4294815	11.625	4.4225	9.857264	11.05999	2.377678
PI425515	0.1205	9.044157	0.418567	11.05833	4.0125	7.934249	10.80273	2.409072
PI425517	0.11916667	10.606853	0.3906311	14.49167	3.92375	10.12655	13.50391	2.115681
PI425518	0.16094444	10.066994	0.4074858	14.075	4.3375	9.866872	13.83262	2.508677
PI425520	0.07714923	8.657604	0.3709078	12.41667	3.3725	8.531489	11.88892	1.984683
PI425522	0.08175	8.355209	0.3947503	12.64167	3.8875	8.294514	12.11759	1.722686
PI425523	0.11066667	9.481682	0.4261699	13.19167	4.78125	8.973414	12.66068	2.115681
PI425527	0.07676049	10.048653	0.435842	13.975	4.6125	10.054209	13.5182	1.722686
PI425528	0.07575	8.127155	0.3850579	12.175	3.6725	8.182432	11.70312	1.722686
PI425529	0.07134876	7.321256	0.3549441	13.075	2.88	7.418669	12.24622	1.984683
PI425533	0.07458333	8.539762	0.4023427	12.86667	3.7575	8.441823	12.089	1.853684
PI425534	0.05975	6.525744	0.3568691	10.96667	2.835	6.662913	10.17389	1.722686
PI425535	0.06391667	7.463607	0.3550922	12.425	2.6475	7.341813	11.43158	1.32969
PI425536	0.069	8.315766	0.3891772	12.50833	3.95	8.715624	12.04613	1.853684
PI425537	0.061	7.172412	0.3697924	11.425	3.16375	7.031184	11.00282	1.591687
PI425544	0.11358333	9.351718	0.4387701	13.04167	4.76375	9.754789	12.84648	1.984683
PI425546	0.05841667	7.283111	0.3595346	12.48333	2.76875	7.152874	11.80317	1.853684
PI425548	0.08608333	8.144198	0.3835233	13.10833	3.39625	7.985487	12.43201	1.984683
PI425551	0.13	9.003012	0.448624	11.76667	5.32625	9.366052	10.90277	2.24668
PI425552	0.08725	8.187921	0.3855425	13.05	3.59375	8.406597	12.46059	1.722686
PI425554	0.067	8.237367	0.3930542	13.44167	3.685	8.38418	12.77502	1.853684
PI425557	0.08	8.363487	0.3999196	13.20833	3.71375	8.294514	12.71785	1.984683
PI425569	0.0825	9.140819	0.4092082	13.26667	4.345	9.071086	12.8036	1.984683
PI425570	0.114	7.80301	0.3942657	12.55	3.53875	7.866999	12.18909	1.984683
PI425573	0.10558333	7.708055	0.3915195	12.375	3.72625	7.469907	11.70312	1.984683
PI425575	0.084	8.981749	0.3960427	13.375	3.9325	9.079092	12.8036	1.853684
PI425577	0.07675	8.431984	0.3836041	12.88333	3.29625	8.300919	12.37484	1.984683
PI425580	0.05966667	7.401277	0.36535	12.41667	4.055	7.471508	11.90321	1.853684
PI425581	0.06891667	8.170656	0.3857041	13.30833	3.68625	8.04473	12.57493	1.722686
PI425582	0.08008333	8.142413	0.3869964	12.94167	3.67	8.118384	12.35896	1.984683
PI425583	0.13783333	11.198662	0.3939426	15.06667	4.16375	11.008769	14.97597	2.24668
PI425585	0.12033333	8.975256	0.3937811	12.98333	3.614125	9.083895	12.51776	2.24668
PI425586	0.06	8.008015	0.3743963	12.76667	3.37125	7.907029	12.33197	1.591687
PI425587	0.0805	9.455225	0.4195468	13.38333	4.44125	9.346488	12.78931	1.722686
PI425591	0.07783333	7.928642	0.4008485	12.40833	3.99625	7.94866	11.96038	2.115681
PI425592	0.12583333	9.218568	0.4330354	13.15833	4.8225	9.367304	12.66068	2.115681
PI425593	0.17033333	12.280303	0.4396737	14.25833	4.81125	12.857455	14.61868	2.639675
PI425594	0.10875	10.376369	0.462355	13.94167	5.5	10.621027	13.37528	1.984683
PI425599	0.12454167	8.892962	0.4306931	11.99167	4.79125	8.569917	11.50303	2.24668
PI425610	0.0715	8.187861	0.3899849	12.28333	3.3875	8.108777	11.67454	1.853684
PI425634	0.08716667	8.783886	0.4076736	12.56667	3.65625	8.806891	12.07471	1.853684
PI425646	0.12575	11.428826	0.4432528	14.03333	4.62375	11.568924	13.37528	2.377678
PI425725	0.13443677	11.556894	0.438692	13.85833	4.915	11.850732	13.24665	2.115681
PI425765	0.10233333	8.138842	0.36325	12.46667	3.42625	8.152009	11.9175	2.115681
PI425766	0.09116667	8.057684	0.3657539	12.84167	3.155	7.911832	12.23192	2.115681
PI425770	0.06875	6.578335	0.3428151	10.58333	2.815	6.411528	10.10243	1.591687
PI425771	0.09766667	8.710843	0.3555768	12.86667	3.035	8.846921	12.33197	1.984683
PI425811	0.09355263	8.150853	0.3762072	12.8	3.285	8.027117	12.01754	1.984683
PI425812	0.14625	11.050954	0.4062197	13.95833	4.4	11.247087	14.08987	2.24668
PI425814	0.14991667	11.552511	0.4203545	13.94167	4.87125	11.517383	14.31855	2.639675
PI425815	0.08825	8.078298	0.4006466	12.75	4.087206	7.82697	12.20334	1.984683
PI425816	0.17666667	10.327739	0.4722079	11.59167	5.73125	9.984082	11.2172	2.639675
PI425818	0.08275	9.68263	0.4166391	13.53333	4.29	9.061479	12.93223	1.984683
PI425822	0.07783333	6.849727	0.3525883	11.45833	2.885	6.888761	10.83131	1.853684
PI425823	0.07925	6.779282	0.3431786	12.075	2.5475	6.850251	11.36012	1.984683
PI425824	0.08391667	6.901831	0.3497614	12.03333	2.625	7.034387	11.44587	1.984683
PI425832	0.09091667	6.774575	0.3402305	11.28333	2.516479	6.797412	10.80273	2.283172
PI425840	0.06316667	7.104726	0.3495191	12.10833	2.70875	7.010369	11.57449	1.853684
PI425841	0.07883333	7.382611	0.3461267	12.33333	2.98375	7.610811	12.43917	1.853684
PI425842	0.0755	7.761132	0.3623615	13.225	2.94125	7.660447	12.73214	1.984683
PI425852	0.10941667	8.112059	0.3773848	12.18333	2.89125	8.102373	11.34582	1.984683
PI425859	0.10041667	9.227009	0.4711589	12.325	5.98625	9.336881	11.77458	2.115681
PI425862	0.13591667	11.523173	0.4013735	14.36667	4.26273	11.752263	14.60438	2.115681
PI425891	0.07708333	8.699806	0.4053312	13.65833	4.15125	8.467441	13.13232	1.853684
PI425965	0.0755	7.149038	0.3538806	11.45833	2.86125	7.264956	10.93136	1.853684
PI426026	0.09970833	8.262851	0.4172734	11.025	3.6625	7.933302	10.71698	1.984683
PI426029	0.13533333	9.008369	0.4024235	11.9	4.38875	8.672392	11.50303	2.24668
PI426038	0.13333333	9.072321	0.4470086	12.625	4.4125	8.923777	12.41772	2.464028
PI426039	0.18958333	9.604231	0.4768936	12.13333	5.5575	10.311999	11.54591	2.639675
PI426042	0.076125	8.928185	0.4477671	12.625	5.06625	9.039062	11.80317	1.722686
PI426055	0.08708333	8.357157	0.3754463	13.175	3.10875	8.579524	12.56064	1.984683
PI426058	0.058	7.667476	0.3466113	12.63333	2.5	7.52755	12.26051	1.722686
PI426098	0.07683333	7.863065	0.3729424	12.93333	3.36625	8.178491	11.83866	1.853684
PI426109	0.10041667	6.949389	0.3401497	12.09167	2.70375	6.995958	11.60308	1.984683
PI426118	0.07175	7.709191	0.356223	13.06667	2.692252	7.681263	12.51776	1.853684
PI426127	0.05583333	7.412477	0.3869964	12.01667	3.1025	7.353021	11.24578	1.591687
PI426139	0.0913061	7.276218	0.3465084	12.49373	2.875	7.132058	11.97359	2.130383
PI426149	0.08275	7.00409	0.3441882	12.04167	2.665	6.976744	11.54591	1.984683
PI427024	0.06675	6.834632	0.3180995	11.475	2.41625	6.880673	11.10286	1.984414
PI427060	0.115625	11.147045	0.4408701	13.25	4.835	10.348826	13.06086	2.24668
PI674166	0.13420833	11.740148	0.4592857	14.13333	5.010399	11.689013	13.18948	2.508677
