## Supplemental Table 4 (Table S4) for "AI-assisted Image-Based Phenotyping Reveals Genetic Architecture of Pod Traits in Mungbean (*Vigna radiata* L.)"

Taxa	pod.length_manual	pod.length_Image	pod.width_Image	pod.curvature_manual	pod.curvature_Image	seed.per.pod_manual	seed.per.pod_Image
AVMU0001	8.985252997	9.06292468	4.104575044	2.115738523	0.106339735	12.05734115	11.78895556
AVMU0201	7.996645394	7.993059169	3.835222492	1.913887016	0.084715119	12.35595295	12.22604302
AVMU8501	9.456511956	9.339600487	4.357269362	2.340194462	0.13634737	12.34606273	12.25320466
AVMU9701	7.749940998	7.651202107	3.638246173	1.990861535	0.087635245	12.16901882	11.97408049
Berken	9.691903508	9.272531232	4.526233465	2.234270328	0.124538813	12.53871445	12.44876543
CommChk1	8.28059168	8.247856398	3.757531826	2.038599243	0.097572233	12.50535052	12.48025698
CommChk2	9.81298418	9.983449215	4.049782599	2.091909937	0.10659886	12.90431135	13.07240823
Lincon	9.842697068	9.850619368	4.256643625	2.093095999	0.103603648	13.31990195	13.48577877
OK2000	9.657745781	9.823430555	4.342299403	2.26963564	0.126834261	12.19251146	12.0219248
PI163110	7.604482291	7.490201277	3.811776775	1.809566317	0.070868397	12.36827615	11.94918622
PI164726	8.631034599	8.736967105	3.929779186	1.983450786	0.087694029	13.20244602	13.21424935
PI164770	8.639187741	8.601019188	3.791229948	1.96142042	0.088842569	12.66169107	12.61144522
PI167295	8.397946715	8.548643538	3.746839593	1.994941378	0.086853148	12.94567856	12.82045236
PI179703	8.280464289	8.261494144	3.998737564	2.046020162	0.099991226	12.37150568	12.37388247
PI183458	9.548314687	9.427540012	4.077186772	1.957533417	0.099068117	12.75966887	12.83558801
PI183936	7.537693291	7.508844862	3.370895694	1.967389922	0.079430137	12.91428377	12.87797584
PI199355	8.293694601	8.160511616	3.963168397	2.035705791	0.102732777	12.14241857	12.0354819
PI201869	10.3328017	10.32799433	4.281488511	2.117783074	0.103315475	12.85067289	12.70031696
PI201874	9.074136352	8.865563724	3.875080983	2.080672715	0.105106426	12.83476101	12.90824463
PI213012	8.113472348	8.008344984	3.974719094	2.059844995	0.099334323	12.32788092	12.18046196
PI254557	7.816264619	7.645931107	3.765626553	1.906590245	0.086018812	11.9029714	11.6479751
PI264686	8.951356995	9.020925681	4.273855148	2.215887363	0.118841685	12.2814858	12.0940495
PI271401	9.4373354	9.478253596	4.601520608	2.044113992	0.097581026	12.34979539	12.12403143
PI271403	7.422158638	7.386737227	3.541334798	1.8824089	0.080226231	12.17682845	11.97646975
PI305413	8.513505974	8.367250262	3.953297117	1.954934827	0.082521775	12.37880816	12.08240275
PI346313	6.849355478	6.728426319	3.416746793	1.697757453	0.062188899	12.23325359	11.77584492
PI346315	10.18709045	10.14054766	4.03981093	2.236100464	0.121590967	13.45934898	13.73561398
PI362307	8.35178185	8.528688434	3.991927289	1.929484043	0.084266876	12.87240547	12.78736916
PI362309	7.907012199	7.80574533	3.943659446	1.873269996	0.075104838	12.72786415	12.5745678
PI362310	8.827133163	8.603836941	4.005205145	1.928649738	0.087816611	12.71693487	12.58069703
PI362311	7.664938202	7.838159683	3.848878026	1.773338047	0.074038631	12.61763487	12.39952868
PI362316	8.519097574	8.500408811	3.944684703	1.994930069	0.090711972	12.79005344	12.7208653
PI362322	8.357549179	8.164867142	3.837477923	1.882214701	0.082891819	12.74238989	12.64283561
PI362324	8.130966919	8.160342936	3.920918389	1.925550961	0.075939929	12.890078	12.7497218
PI362326	8.582436987	8.481571593	3.880290983	1.873884377	0.079171148	12.94710246	12.95244987
PI362327	8.913151786	8.873557572	4.044011382	1.970655439	0.08970086	12.78205523	12.68043806
PI363147	8.292273614	8.114146783	3.536241667	1.851997876	0.077253474	12.44647229	12.29924768
PI363149	7.789789719	7.732192767	3.607966651	1.883790128	0.072526003	12.85313796	12.71510551
PI363152	8.267280516	8.312300482	3.716292982	1.878758192	0.077685926	12.59684213	12.34847541
PI363153	9.164029655	9.35402169	3.845314821	2.029028373	0.094509689	12.23028992	11.94931638
PI363190	8.239263793	8.131530694	3.804328352	2.002901878	0.082930766	12.60214912	12.58335927
PI363204	9.761816743	9.774649924	3.994870456	2.074257045	0.101522982	13.33141888	13.34278486
PI363222	8.250734516	8.19249702	3.591612486	1.960245206	0.090915164	12.83360657	12.75347288
PI363231	7.764892707	7.592593322	3.617902301	2.021911701	0.089314654	12.38641893	12.16187261
PI363271	6.794452943	6.70340145	3.465314696	1.846904294	0.072360648	12.03738765	11.59940331
PI363272	7.536665075	7.284532575	3.531736743	1.957534064	0.083119053	12.09377143	11.80860837
PI363301	7.982194826	8.02336355	3.506502314	2.106120401	0.093915319	12.86927048	12.89021415
PI363302	7.846448027	7.718422107	3.668609123	1.967191486	0.089688797	12.12510872	11.8698138
PI363315	7.058700732	6.963541547	3.47828749	1.992603277	0.080317032	12.39881484	12.04194578
PI363324	9.285068437	9.281030333	4.563203781	2.033165592	0.095731948	12.34519649	12.12118557
PI363326	7.523787054	7.315648335	3.430937514	1.946300839	0.077811335	12.44526833	12.3259058
PI363330	8.475952738	8.373609639	3.7663473	1.953495517	0.09022205	12.49589963	12.25725533
PI363332	7.195387113	6.932769666	3.311174234	1.906667941	0.076331994	12.24246146	12.02488831
PI363333	7.867191198	7.681215741	3.733542235	1.971988527	0.0948774	12.26652951	12.13976541
PI363334	8.104366954	7.947398396	3.889113515	1.956234382	0.088535141	12.57697478	12.52818985
PI363341	7.949304163	7.7772446	3.490193645	1.940669674	0.082802358	12.61718314	12.51173864
PI363346	7.53519775	7.398808826	3.412310346	1.886215049	0.081997203	12.13037442	11.84973899
PI363354	7.239714848	7.194670474	3.298475208	1.728253691	0.068757306	11.77936617	11.47587245
PI363358	9.058355466	9.129119205	3.942794141	1.986491977	0.088345058	12.79295846	12.66932613
PI363359	9.119307867	8.968056348	4.278821018	2.052979846	0.0949984	12.52309639	12.39288816
PI363360	9.166345723	9.169602642	4.484494614	1.992470327	0.092868194	12.46655435	12.27545837
PI363362	9.341456725	9.32012928	4.25795192	2.002521469	0.091967546	12.49880485	12.17500884
PI363374	7.83425977	7.636087737	3.458221118	1.973691037	0.075726384	12.93019211	12.87326869
PI363377	7.5629115	7.518705403	3.717002508	1.941295388	0.083365842	12.33938904	12.26139889
PI363380	6.728470057	6.847697354	3.51046872	1.850141295	0.072073766	12.11671579	11.85966845
PI363381	9.38439409	9.470495965	4.391515226	2.061436813	0.103246401	12.57837673	12.4318836
PI363391	6.796639748	6.973261092	3.153283249	1.859364311	0.071734636	12.30280653	12.06652571
PI363407	8.262931643	8.208314732	3.687903833	1.990419517	0.086432396	12.59287198	12.48691727
PI363416	9.025779907	8.983586947	4.19205309	1.999610636	0.088085915	13.00629338	12.98679022
PI363419	10.04822987	10.04412039	3.992995801	2.242690832	0.123737719	12.87281324	12.94903917
PI363459	7.854092412	7.777407589	3.746387502	1.973754793	0.087315974	12.4990979	12.46610481
PI363474	8.251623629	8.144241623	3.753944081	1.970044994	0.082095737	12.38257819	12.21296676
PI363475	7.537872724	7.36327433	3.509698018	1.786550528	0.066210961	12.33338295	12.1043857
PI363484	7.247283306	7.356002044	3.587536749	1.705961843	0.065477851	12.12003157	11.77075789
PI363485	8.267199857	7.992887272	3.775731193	2.048638638	0.090046589	12.46382057	12.37690276
PI363493	8.196377181	8.246370817	3.873026665	1.900851652	0.087000584	12.69519806	12.64476681
PI363494	6.886348779	6.816810873	3.418269054	2.061427568	0.089047239	12.30640164	12.11897656
PI363506	7.600902505	7.321793848	3.757346549	1.901662375	0.078726338	12.53914749	12.24048579
PI363514	8.311443406	8.210409115	3.782813931	1.893269845	0.089504975	12.08224167	11.98300465
PI363516	7.697281518	7.475631926	3.670725292	1.980077437	0.085154051	12.37638781	12.32482323
PI363517	8.834349482	8.723026251	4.010171018	2.026803611	0.088252787	12.80817571	12.83568212
PI363523	8.822200034	8.473664473	4.277164723	1.922291821	0.07700047	12.72658342	12.55804869
PI363565	6.769240252	6.73358431	3.343857793	1.903595004	0.071140382	11.59338835	11.19071147
PI363566	6.73434765	6.727214075	3.342984941	1.843327392	0.071967558	11.67564559	11.30833176
PI363585	6.891983923	6.770606181	3.520055579	1.751406601	0.069324281	12.39791143	12.04355199
PI363591	7.938739764	7.921001111	3.535678766	1.847230915	0.080823158	12.16805927	11.93900495
PI363592	8.37098482	8.32768125	3.799809902	1.985496564	0.096879843	12.76733665	12.74025399
PI363595	8.600603448	8.380580938	3.743772733	2.091075731	0.102158906	12.32773124	12.2707851
PI363596	9.076847011	9.029222131	3.698430289	2.104444206	0.105720182	13.26457859	13.3411298
PI363597	7.073418281	6.95687457	3.5237427	1.824931562	0.069405766	11.80464045	11.55074609
PI363600	7.844886714	7.691114755	3.778148201	1.96960449	0.091082854	12.21900183	12.09470333
PI363604	9.28085331	9.279126224	3.951376544	1.993199844	0.09285759	13.16408903	13.05859617
PI363605	7.813651591	7.572964022	3.577467975	1.96017047	0.074747337	12.43078785	12.19789374
PI363613	7.077791691	7.079985178	3.50142921	1.853927527	0.076235074	11.693805	11.18733254
PI363615	8.278728966	8.25643949	3.695790752	2.011465544	0.09243387	12.70720671	12.66658986
PI363635	8.247363504	8.228791895	3.893215308	1.977015149	0.101724452	12.46590845	12.49104753
PI363645	8.517871862	8.572689008	3.931358246	1.879590317	0.076482386	12.55771526	12.33961039
PI363647	8.374169088	8.32431526	4.052434523	1.915376103	0.093724568	12.60953657	12.46716822
PI363657	6.783082779	6.744062751	3.452499438	1.884537613	0.073256666	11.49607626	11.10002169
PI363668	7.03825951	6.853688886	3.591508781	1.801528073	0.070507446	12.09973804	11.76934303
PI363678	8.018518888	7.973797819	3.663795297	1.911597676	0.090048675	12.34102708	12.24130675
PI363696	7.748279751	7.363254545	3.588783558	2.033769417	0.089118615	12.33781901	12.29085938
PI363699	8.166869225	7.9908268	4.039501107	1.982400208	0.085773475	12.38896599	12.11257035
PI363763	8.370333874	8.251613855	4.191983726	1.920854019	0.082909477	12.01041503	11.77388705
PI363766	7.276242919	7.470671206	3.80521724	1.78655361	0.06965084	12.02583507	11.61790035
PI363778	7.708394547	7.886878083	3.68663043	1.895697578	0.087110366	12.42008145	12.23076053
PI363779	8.200936796	8.17413391	3.915776445	1.968631048	0.088165441	12.24822419	12.07319919
PI363781	7.089987004	6.949773869	3.581499275	1.800777216	0.063479019	11.93781273	11.56220133
PI363782	6.951743664	6.86340318	3.387575061	1.8030172	0.076982681	11.78823303	11.439086
PI363820	7.189496404	6.90638296	3.037929118	1.966104377	0.071773742	12.67910171	12.62715518
PI363823	7.168550852	7.200993264	3.346376434	1.943921193	0.078143715	12.48840981	12.42212437
PI363824	7.192959915	7.011103582	3.048519376	1.961663601	0.072206388	12.76858821	12.74697815
PI363825	7.752121271	7.386319637	3.401935292	2.024281618	0.082133769	12.77988716	12.73055131
PI363828	7.103542085	7.01567439	3.5082309	1.915146646	0.07842129	11.58303237	11.25514869
PI363836	8.478319573	8.417586767	3.906424953	1.962748304	0.083930963	12.68153109	12.60818957
PI363840	7.126125566	7.175202842	3.427261086	1.898186798	0.077927631	11.75014469	11.41071493
PI363869	7.146191463	7.102989231	3.551210816	1.901729658	0.078614701	12.54978773	12.33897451
PI363909	9.040055152	8.988355261	3.758350406	2.116950981	0.106326597	13.08075278	13.1340598
PI363974	8.690053263	8.587892032	3.742498572	1.990472192	0.083929256	12.01043809	11.61764259
PI363988	7.661309907	7.69267088	3.670906906	1.88963853	0.084978004	12.46715124	12.44000354
PI363989	7.916709026	7.755903262	3.701885731	1.93901836	0.085669611	12.5081146	12.35212119
PI364015	7.659832002	7.495513228	3.594680541	1.803139219	0.067829567	12.13916818	11.93101616
PI364016	7.304914673	7.086540027	3.411032337	1.780357296	0.069038246	11.98912073	11.5981581
PI364028	8.119059843	7.786395483	3.661676179	1.909170777	0.084587315	12.65367878	12.45918746
PI364047	7.603143165	7.580882131	3.741302243	1.941331947	0.083159586	12.66705912	12.55963426
PI364049	7.160601063	7.148089313	3.459144714	1.847145206	0.072080555	12.109478	11.75908928
PI364070	8.232818977	8.098436648	3.515790495	1.88853159	0.081235265	12.81308316	12.77089683
PI364119	8.239276413	8.012894868	3.819409242	1.949092155	0.079047015	12.50489187	12.24412999
PI364123	7.35975052	7.343276749	3.639453029	1.85836524	0.078467577	12.29741866	11.9719081
PI364167	6.929656394	6.884829632	3.39814954	1.933714317	0.078881389	11.94744896	11.7567312
PI364205	10.01839824	9.953685927	4.145930343	2.114624042	0.107020997	13.13168772	13.29051805
PI364213	9.361158762	9.415209163	4.366850925	2.031100468	0.098485332	12.77098923	12.69013152
PI364214	7.052130636	6.91129099	3.394005699	1.887606569	0.07534658	12.39977574	12.29589819
PI364218	7.786183199	7.655032794	3.615923455	1.918032282	0.077168643	12.09885819	11.75407532
PI364224	8.213119313	7.804802586	3.763972369	2.001970548	0.091638032	12.84271787	12.79238323
PI364225	7.95385669	7.834162339	3.577741348	2.011671714	0.088219785	12.45316153	12.36699826
PI364230	6.698865925	6.708684964	3.453791551	1.75539834	0.066494221	11.63846428	11.28978549
PI364231	8.155422418	8.057311467	3.860222417	2.018556591	0.085262327	11.98761792	11.75532849
PI368266	8.407202633	8.269948671	3.835301515	2.067957576	0.102403847	12.40378458	12.30064474
PI368275	6.916245273	6.806361756	3.117265945	1.922746588	0.074702593	12.8169827	12.73344846
PI368277	7.831345404	7.795841881	3.793834743	1.978451848	0.098566656	12.16161435	12.08422385
PI368279	9.427775147	9.141028361	4.471133442	2.19312221	0.123191846	12.69677609	12.68850431
PI368285	7.666923198	7.599238484	3.408324089	1.961346342	0.086602768	12.12190866	11.78136767
PI368302	7.743626354	7.88793749	3.722009699	1.915288057	0.083827947	12.75103753	12.62756901
PI368305	7.250453356	6.970129939	3.344370274	1.95135505	0.079964576	12.10813935	11.86000931
PI368329	8.038721674	8.155330916	3.82132092	2.030095639	0.100139218	12.50621201	12.37608611
PI368330	9.983514427	9.848632778	4.107251411	2.177403342	0.121580692	12.93856381	13.08121189
PI368332	7.241613561	7.152240758	3.482690903	1.886763996	0.074866707	12.65033899	12.45107218
PI369768	10.215743	10.20421727	4.385217888	2.412411495	0.136902288	12.74006493	12.96696578
PI369795	9.754985625	9.570440814	4.227291645	2.305902067	0.135485969	12.43671542	12.49043817
PI374130	8.702685768	8.704675103	3.886203498	1.985360281	0.099360216	12.93036882	13.00287744
PI376849	8.256513168	8.285702271	3.872379109	1.96696956	0.094202116	12.55333116	12.49901297
PI376850	8.102203591	8.266154815	3.986584415	1.94912898	0.091768895	12.13424248	12.03545173
PI376856	8.811536082	8.673582977	4.005249524	1.997631166	0.086584074	12.76239631	12.73840705
PI376923	8.900859666	8.944787232	4.238556685	2.190168488	0.110999338	12.36162851	12.22690422
PI376951	6.843452343	6.551054403	3.311596089	1.960567062	0.072378486	12.1666983	11.94588852
PI376952	6.990565699	7.017133935	3.041931198	1.953035707	0.074109912	12.66154194	12.61244945
PI376989	7.11421251	7.156150271	3.461968821	1.935338816	0.08419306	12.13663843	11.79768104
PI377014	6.313530779	6.132270037	3.040438804	1.745482536	0.059828195	12.0671266	11.8471224
PI377022	8.773779106	8.593963843	3.987481226	2.033322757	0.095035847	13.13552095	13.10696623
PI377039	6.39358262	6.336307366	3.47434911	1.738342904	0.064570274	11.80961448	11.3842554
PI377081	6.79194483	7.049845906	3.519105973	1.808106361	0.067389311	12.51804122	12.29012442
PI377138	8.689998652	8.612835094	3.96500228	2.054843003	0.096457995	12.69426582	12.57980161
PI377147	8.058923986	7.832512896	3.994856645	2.023834473	0.089220736	12.74957558	12.59031295
PI377186	7.83611065	7.821854757	3.582393828	1.971929222	0.08407826	12.32271577	12.23362026
PI377193	7.509182821	7.409346934	3.610231822	1.920553872	0.081392221	12.38665954	12.17593109
PI377195	7.620882743	7.487226854	3.633060093	1.908544547	0.080185421	12.51909001	12.40734193
PI377196	8.045451431	8.055563203	3.857425754	1.857134357	0.08193394	12.32127973	11.93550234
PI377197	7.108031963	7.016462403	3.524723429	1.943626108	0.081660689	11.85752289	11.58509444
PI377198	8.058289056	7.816472797	3.625584989	1.87264844	0.084031136	12.28541625	12.11060568
PI377202	7.038945923	7.098837693	3.716064651	1.67794334	0.066472554	12.37177089	12.11391621
PI377203	7.664494599	7.732897469	3.841440815	1.775812288	0.076674445	12.55190237	12.31981102
PI377207	8.395426848	8.328358451	3.740008137	1.976417426	0.091179303	12.66589876	12.46186305
PI377208	7.840120987	7.768266486	3.846926023	1.834091533	0.07715006	12.34673027	12.13219292
PI377217	6.933362696	6.758784181	3.335800486	1.876078379	0.086580552	11.59844025	11.22308522
PI377220	7.756702017	7.846523364	3.815287509	1.965845759	0.089745992	12.56721085	12.52292429
PI377223	7.657809624	7.447653474	3.773194763	1.97330318	0.083883162	11.84075961	11.6076322
PI377228	7.983279374	7.948282617	3.787007501	2.056423153	0.089244079	12.2480392	12.13135722
PI377231	8.019196674	7.738500349	3.577196606	2.050655128	0.093085775	12.45680966	12.13444726
PI377232	8.132636402	8.001817964	3.776515652	1.940987355	0.078596559	12.00348051	11.66734806
PI377233	7.868318763	7.941898792	3.620399308	1.977120535	0.086187167	12.49215204	12.3771402
PI377235	8.39129763	8.358511141	3.799019025	2.007367503	0.09380229	12.69454174	12.61495012
PI377236	7.752648076	7.394247243	3.726159419	2.069524634	0.091122413	11.74413923	11.54288344
PI377238	6.868514452	6.74813656	3.371251881	1.873002664	0.076108263	11.42827466	10.93462
PI377239	7.555654	7.447731608	3.715990282	1.901120234	0.080773228	11.87243514	11.63179341
PI377241	8.180291467	8.066947134	3.820357064	1.992138125	0.087949979	12.15107493	11.99584883
PI377242	6.898094439	6.957583746	3.705177999	1.911791579	0.078991105	11.68151076	11.39774382
PI377244	7.686801905	7.455775815	3.751924225	1.998348361	0.089000182	12.54003765	12.46310735
PI377248	8.47834019	8.270095964	3.779387494	1.854163501	0.089084798	12.64378121	12.63313261
PI377249	7.226299718	7.125846701	3.605811217	1.826964802	0.072914819	12.44511775	12.20238715
PI377250	7.917477915	7.984214457	3.645904548	1.82279738	0.081213637	12.36423865	12.06938083
PI377255	8.123709625	7.956757025	3.948738731	1.871009431	0.077235918	12.224405	11.973061
PI377256	7.524399572	7.516104917	3.817181665	1.771539354	0.068753836	11.87832243	11.52848569
PI377258	6.689360048	6.68278981	3.483515504	1.903176378	0.071456127	11.61360211	11.24551942
PI377259	6.87815435	6.718768605	3.528630532	1.938711698	0.082042617	11.75991275	11.50354876
PI377261	7.088216859	7.050135772	3.492700805	1.982810138	0.090567558	11.91901162	11.70707752
PI377262	7.818567586	7.809472773	3.833148419	1.902229213	0.07849244	12.02617925	11.76466175
PI377263	8.562665322	8.422217447	3.704584922	1.960906371	0.088415963	12.29407438	12.18141923
PI377265	6.503460844	6.587435201	3.334795243	1.894349427	0.079174321	12.06938681	11.72528312
PI377266	7.133219551	6.927436041	3.626034599	1.869585591	0.068323177	11.96324665	11.66906419
PI377267	7.476242218	7.318334628	3.566817794	1.850820375	0.07806825	11.78777837	11.3620675
PI377268	6.877081684	6.900891127	3.595527946	1.725574594	0.0664916	12.1967223	11.90294799
PI377271	7.660717394	7.478149514	3.503135006	1.830779168	0.065448374	12.21894023	11.95064759
PI377272	7.652528851	7.54007205	3.618651623	1.933939618	0.087941721	12.3937426	12.1512868
PI377274	7.156580715	7.410000479	3.530793818	1.873197539	0.074178062	12.34033659	12.13316068
PI377275	7.355267061	7.316394083	3.512919391	1.898683451	0.076461987	12.12426609	11.95233625
PI377276	6.686249542	6.60653639	3.353577435	1.910305796	0.075885023	11.61746485	11.27035664
PI377281	7.192152542	7.252261948	3.735046705	1.662151761	0.062514229	12.28434047	11.88076211
PI377283	7.750974486	7.938530507	3.789967286	1.739566488	0.068981592	12.25049046	11.99771557
PI377284	7.790537203	7.719375282	3.690745909	1.968687434	0.073574411	12.16915023	11.9446632
PI377286	7.990499327	7.77243853	3.584842687	1.948654294	0.080634401	12.30426206	12.17306093
PI377287	7.920764943	7.586870289	3.65403248	1.909685656	0.086787549	12.07209712	11.76974985
PI377288	7.204216762	7.341179126	3.634116916	1.796567188	0.070822686	12.17999373	11.82282418
PI377296	7.126636338	7.130326008	3.414054802	1.874940641	0.07372836	11.47446945	11.04477182
PI377297	6.913009384	6.8503911	3.448328078	1.903412868	0.079841016	11.68349168	11.41092855
PI377298	7.135330023	7.166533428	3.643282756	1.882522806	0.084208496	12.04399743	11.96146488
PI377299	7.594445178	7.60203842	3.697353883	1.928176606	0.080069457	12.16573519	12.02932145
PI377304	7.961648409	7.843739325	3.800503309	1.804525748	0.076316891	12.77228519	12.63689202
PI377305	7.674762472	7.667017532	3.779056027	1.986481451	0.084414689	12.38024495	12.13786341
PI377306	7.167331783	6.87813043	3.55784974	1.813549222	0.063469947	12.36227916	12.14756477
PI377312	6.883661379	7.183796028	3.516901593	1.868007094	0.068637203	12.09119108	11.73053684
PI377313	7.475373871	7.32155589	3.499082071	1.864651181	0.07366195	12.18837137	11.82050533
PI377316	7.879218232	7.708333135	3.559161385	1.92435948	0.083532507	12.29424087	12.08131389
PI377338	7.140009201	7.160584808	3.56381692	1.866113689	0.075051514	12.50690999	12.22188642
PI377342	6.899277065	6.859177778	3.517904849	1.92765885	0.073087748	11.78731614	11.4261363
PI377349	7.134180765	7.223285867	3.566963323	1.95086025	0.083314226	12.00230563	11.59152336
PI377354	6.869728867	6.664216299	3.36229885	1.80705543	0.064236684	11.88686427	11.66129637
PI377363	8.495656814	8.528520924	3.938388032	2.033978955	0.101609054	12.49886738	12.38812156
PI385297	6.856201614	6.75399508	3.402360955	1.909386985	0.07438411	11.77510583	11.42119773
PI390419	9.078588804	9.018551236	4.402248892	2.22990269	0.119440063	11.9829733	11.86371999
PI413223	7.727189233	7.737765232	3.682730849	1.936390371	0.085479399	12.23569325	12.12167593
PI424964	8.615814902	8.40507837	4.144456751	2.122035711	0.115265202	11.85351861	11.65807255
PI424984	8.962025358	9.161695054	4.3811522	2.262521259	0.127894877	12.29692306	12.2278912
PI425029	9.191543542	9.073376766	4.122684381	2.085963258	0.104694278	12.44984798	12.4669516
PI425038	8.556270848	8.611018704	4.318139289	2.147131297	0.111485807	11.95268719	11.662742
PI425045	9.104167329	9.122415229	4.252957197	2.214556655	0.115090017	12.21171305	12.28113053
PI425085	10.4667283	10.16017878	4.259083483	2.287821026	0.12550521	12.90232379	13.01405415
PI425130	8.490120626	8.238375326	3.925693885	1.855849108	0.075185471	12.25349106	12.10042426
PI425136	6.692861146	6.723742731	3.410007142	1.894078515	0.072125371	11.52818347	11.12473384
PI425138	8.650121179	8.440979748	4.144497629	2.033095035	0.094143756	12.6982976	12.42615991
PI425160	9.492254707	9.316147697	4.364867663	2.106251199	0.110477382	12.79724536	12.86181828
PI425167	9.416812207	9.3014753	4.474802273	2.108558581	0.109859781	12.74993636	12.64986277
PI425169	7.623299102	7.274343152	3.585656855	1.920618581	0.083077614	12.48204173	12.25730837
PI425192	7.018230484	6.872866344	3.344284995	1.953878875	0.078806918	12.16320741	12.01397845
PI425201	8.903998164	8.893434206	4.189780591	2.147037019	0.107741615	12.41229533	12.3242201
PI425219	9.186786738	9.096846838	3.971310673	2.197693226	0.107589726	12.61384298	12.52563449
PI425229	8.82080714	8.791839779	4.156482767	2.046731961	0.10223174	12.26323511	12.21531224
PI425240	10.55542464	10.62825982	4.578917479	2.275421699	0.131572266	12.68678062	12.92060435
PI425254	6.760857104	6.435166087	3.408898989	1.93371231	0.080614125	12.10851986	11.74945822
PI425259	7.808502317	7.66656304	3.645731493	1.912260111	0.07812275	12.71030791	12.46014737
PI425261	7.790710025	7.561223174	3.866680945	1.944599515	0.081024763	12.40475305	12.19375069
PI425264	7.023022998	7.026509932	3.570319391	1.836122973	0.072108168	11.80036015	11.45891707
PI425269	10.60509309	10.65689454	4.481294534	2.447736775	0.149578175	12.73499571	12.95895943
PI425271	8.134378312	8.096603774	3.677003152	1.982069923	0.085480584	12.86407561	12.87858382
PI425274	7.245491712	7.177288466	3.506405691	1.877650068	0.076809004	12.33409018	11.90759203
PI425330	6.245238651	6.300314226	3.396815341	1.748629393	0.072589655	12.38180544	12.05318966
PI425385	6.458239048	6.38946612	3.406472616	1.906834478	0.06811024	11.43321152	11.03753926
PI425387	6.921629897	6.987862591	3.408652263	1.853111902	0.070836711	11.75353448	11.40336889
PI425388	6.634606443	6.712352007	3.408572807	1.884458363	0.075239272	11.51366676	11.12377253
PI425389	6.581688611	6.513682637	3.430140479	1.908173444	0.07284749	11.65152355	11.28513441
PI425399	8.782918561	8.973412925	3.963960074	2.130653797	0.106276569	12.42866492	12.27535199
PI425413	7.361619226	7.221711909	3.544377017	1.900044907	0.0813061	12.8808161	12.85709896
PI425418	8.14473992	7.845284236	3.587030238	1.960644807	0.082767135	12.72532997	12.6051041
PI425421	8.009092513	7.952892445	3.869202696	2.016744627	0.097019064	12.66919586	12.59940733
PI425422	8.909188492	8.889792905	3.926063356	2.102735618	0.103028174	13.05390799	13.0786602
PI425423	8.012438611	8.032376205	3.772660929	1.903624434	0.084696767	12.52331646	12.5194192
PI425424	8.170069884	8.163669065	3.828421271	2.042680953	0.100329376	12.70831474	12.7102834
PI425425	9.001433018	9.20907524	4.157541134	2.17350829	0.114498482	12.16877629	12.22455269
PI425435	8.055413285	8.191903567	3.882429117	1.831655182	0.076875848	12.62968586	12.41352307
PI425446	7.155809809	6.983573098	3.545887843	2.056254693	0.087968846	12.00424144	11.62426499
PI425456	9.420981167	9.190438864	3.981078837	2.06985367	0.107772356	12.96783125	12.95891488
PI425463	10.17936415	10.04766731	4.041150721	2.08659242	0.108092242	13.31896053	13.51735098
PI425464	10.34008135	10.3100705	4.109102263	2.171326684	0.119066088	13.3268494	13.67297774
PI425481	8.552093271	8.588654207	3.900100594	2.006096081	0.097742937	12.62524613	12.59956736
PI425483	9.257323493	9.005248772	4.020579885	2.025095478	0.092770796	13.33798646	13.314751
PI425484	6.879685922	6.759320943	3.555380973	1.987984838	0.090467414	11.59908441	11.21935979
PI425485	6.925989322	7.120722944	3.418151818	1.786090664	0.067652931	12.13954019	11.88008822
PI425487	7.134225921	6.962624836	3.665129629	1.890722492	0.076566811	12.05069122	11.90609491
PI425503	7.099793914	6.836368078	3.629747061	1.867749539	0.070908133	11.6985457	11.46846953
PI425504	8.070251016	7.868666796	3.740168738	1.949960963	0.07769716	12.39153136	12.23251827
PI425506	7.70490793	7.689056079	3.570248914	1.82052392	0.068970058	12.30922873	12.10464866
PI425507	7.538837157	7.633803252	3.512843097	1.836338056	0.071309902	12.33305161	12.13983283
PI425508	6.853547142	6.902885773	3.553835045	1.791259324	0.073314248	12.15707837	11.910839
PI425509	7.525090131	7.61978412	3.510371663	1.833483226	0.071054814	12.31570967	12.10763903
PI425510	7.146800244	6.88778727	3.343386919	1.744502057	0.06577064	11.96892053	11.73355609
PI425511	7.33723781	7.245965957	3.657545399	1.760895252	0.065279911	12.24233785	11.81357928
PI425512	9.02528825	8.829112672	3.883780343	2.164124752	0.109621085	13.15725643	13.08904002
PI425513	9.792177046	9.779897672	4.103060367	2.15514471	0.113433575	13.16161692	13.47539677
PI425515	8.484466526	8.516709949	4.28300074	2.040041462	0.105703841	11.75904233	11.39681738
PI425517	9.174495842	8.998738571	3.96926898	2.192580336	0.108299785	12.81259344	12.91604048
PI425518	10.35304904	10.20647541	4.298383407	2.298603616	0.129924804	13.09437427	13.33014905
PI425520	9.196485549	9.702302983	4.045785835	1.952251721	0.09008108	12.80344524	12.63510819
PI425522	9.555444565	9.367369321	3.896617153	2.16229628	0.10330223	13.47486278	13.87118192
PI425523	9.444241754	9.507847363	4.332734721	2.020078375	0.106173449	13.0665814	13.1017844
PI425527	9.283133275	9.36834022	4.134449176	2.037907178	0.098191018	12.98139958	12.87672005
PI425528	8.663038002	8.377631188	3.88643953	1.934986116	0.080724845	13.27729432	13.37227969
PI425529	7.980088228	7.869103959	3.73272327	1.928550048	0.079094944	12.75155557	12.68042896
PI425533	9.323940641	9.094020653	4.255584655	2.169405614	0.114259632	12.78271132	12.73247366
PI425534	6.798553776	6.910843703	3.60328009	1.78173928	0.073998576	11.74550313	11.24089883
PI425535	7.661111128	7.505380136	3.489295011	1.88354485	0.072757097	12.4712782	12.27498899
PI425536	8.754228368	8.503551769	3.968706525	1.986723219	0.087764407	13.08314422	13.05861599
PI425537	8.002374352	7.822437587	3.826373945	1.88612638	0.080861917	12.50481618	12.34947796
PI425544	10.00548877	10.17410942	4.335722203	2.168241002	0.113160252	12.68456644	12.72513902
PI425546	7.872412109	7.716993476	3.8227161	1.915839744	0.089412904	12.56467486	12.45408219
PI425548	8.332872105	8.28700013	3.95402643	1.928778364	0.082550197	12.92230314	12.75821366
PI425551	8.931600247	9.045118858	4.332477655	2.216504081	0.125314986	12.22082417	12.21116238
PI425552	8.162214848	7.994024792	3.964810617	1.967868432	0.090365991	12.74103066	12.81872206
PI425554	9.531722572	9.361458431	4.091508072	2.096602217	0.105123871	13.08018593	13.30412193
PI425557	8.215386404	8.277721713	3.874509176	1.874564475	0.085948923	13.01060235	12.94583203
PI425569	9.906665924	9.768342031	4.158989696	2.118626737	0.106804496	13.57161913	13.81480642
PI425570	9.171236211	9.09316465	3.976302075	1.965402449	0.086459717	13.07900474	13.06115706
PI425573	8.893158068	8.976301179	3.891193153	1.993730033	0.082755468	12.85051582	12.70702735
PI425575	8.543381862	8.542462591	3.803934706	1.909494368	0.081539768	12.86398022	12.90530385
PI425577	9.080670657	9.037767344	3.945100516	2.015347453	0.100329621	13.02517485	13.06742525
PI425580	7.920275091	7.738631004	3.803156004	1.965531155	0.090377518	12.68702584	12.6766104
PI425581	7.99977951	8.191902345	3.830160702	1.903133033	0.080788264	12.84422781	12.76654028
PI425582	7.952245823	8.013573006	3.806007539	1.814911621	0.079009445	12.5614595	12.29917688
PI425583	9.866713494	9.811283311	4.062111894	2.051957287	0.096995323	13.25341653	13.53096319
PI425585	8.278126067	8.120014324	3.901782576	1.984103753	0.090565564	12.52679225	12.34451762
PI425586	7.999874018	7.920843906	3.920200771	1.914512423	0.086326267	12.42538969	12.2929652
PI425587	9.029194423	9.344460057	3.983127972	2.086982559	0.094786273	13.18303779	13.27367743
PI425591	8.928714166	8.736953629	4.190199218	2.144062618	0.114337971	12.21060335	12.15318592
PI425592	9.233350429	9.264110044	4.301496999	2.241195766	0.123860606	12.32297791	12.24134686
PI425593	10.86296272	10.78635667	4.128819634	2.195675773	0.120261207	13.61135447	13.93226239
PI425594	9.018073426	8.993214773	4.052591967	2.047406553	0.107951669	12.67884193	12.54992251
PI425599	8.68303149	8.493870838	4.030459575	2.094405161	0.105406596	12.53733316	12.42995523
PI425610	10.02569558	9.796498896	4.199862607	2.109769566	0.108564694	12.82839449	12.71747603
PI425634	10.50569879	10.58928346	4.231498773	2.19390566	0.119043824	12.96361882	12.82518339
PI425646	10.19836288	10.32656256	4.252156613	2.109158764	0.104881268	13.03969079	12.93000051
PI425725	10.31446716	10.54456175	4.291046072	2.15338401	0.103697146	13.15602663	13.06086666
PI425765	7.988437607	7.872289926	3.702571031	2.089112362	0.094016131	12.38864611	12.34771874
PI425766	8.454628229	8.32708887	4.02544944	2.033285955	0.100874251	12.33250791	12.38053831
PI425770	7.188837277	7.20149615	3.581735104	1.92236708	0.072400126	12.0419654	11.81831622
PI425771	8.058349067	8.033695318	3.679911445	1.833683341	0.072337838	12.59322238	12.3696605
PI425811	8.583918097	8.431409169	4.03802175	1.919642184	0.084827781	12.5191068	12.36301103
PI425812	10.42603924	10.54118415	4.038289885	2.137177576	0.111948797	13.66188018	14.11759612
PI425814	10.10829738	9.915728657	4.247291165	2.182593532	0.120015907	13.22148486	13.39063429
PI425815	9.355916078	9.205416205	4.38333284	2.223606334	0.127368291	12.11925798	12.02694959
PI425816	9.95940265	10.09969487	4.587506821	2.285155021	0.135264654	12.34068553	12.21200391
PI425818	9.638404665	9.729155158	4.326993972	2.149108511	0.115309969	12.74341525	12.70123403
PI425822	7.679401963	7.55289602	3.603122853	2.141442948	0.096866688	12.43699042	12.26357337
PI425823	6.693279161	6.657080815	3.441565964	1.831583808	0.079294677	12.24582897	11.94172618
PI425824	7.976298651	7.786971256	3.776462462	1.964687875	0.087993852	12.49643233	12.12860294
PI425832	7.370723854	7.323048838	3.438998991	2.027702038	0.094373713	12.61929997	12.49165138
PI425840	7.792047181	7.781414189	3.721111968	1.931681414	0.078972396	12.60403564	12.52454618
PI425841	7.724715391	7.717252756	3.649553736	1.915976261	0.078233906	12.55099748	12.44800787
PI425842	7.394903915	7.175265564	3.577120524	1.885654714	0.078556569	12.34437818	12.17875177
PI425852	8.508121355	8.496617077	3.919587516	1.977680617	0.104013432	12.68943266	12.7825355
PI425859	8.323198067	8.320835094	4.205188811	1.888778832	0.082042629	12.54404058	12.38563191
PI425862	9.875422703	9.590783918	4.166286487	2.12010634	0.110936603	13.12226844	13.34009284
PI425891	8.905828086	8.8222388	3.951924515	2.029149931	0.091306972	13.35091785	13.37928722
PI425965	7.041769764	6.929188528	3.617152473	1.781929492	0.068862633	11.70686466	11.35524556
PI426026	8.726716012	8.83298531	4.106782693	2.070184219	0.106686865	11.86854116	11.58179239
PI426029	8.403509427	8.228217171	3.824345403	1.974392613	0.091032135	12.62242619	12.4914001
PI426038	9.271640149	9.229655966	4.455233654	2.247515496	0.126381962	12.39238865	12.2390522
PI426039	9.518508059	9.297299323	4.389906178	2.108948908	0.111084635	12.81492179	12.88698638
PI426042	10.22349355	10.11852425	4.496818131	2.165807936	0.122384344	12.78188187	12.77605348
PI426055	7.520100769	7.492366669	3.501962606	1.849719483	0.078889226	12.55324237	12.39707306
PI426058	7.135861865	7.053971212	3.413263661	1.826076047	0.076857205	12.56781468	12.22320179
PI426098	8.0656742	7.969297187	3.740002279	1.916239323	0.090161683	12.92345825	12.87287555
PI426109	7.939374396	7.793379581	3.750341583	1.933339019	0.085963334	12.28051937	12.06690351
PI426118	7.732724592	7.91897813	3.618587814	1.905935867	0.082796866	12.49704626	12.4217633
PI426127	7.439415496	7.334510117	3.835266275	1.650713829	0.061439907	12.45781882	12.17683251
PI426139	7.841141628	7.850357417	3.727426119	1.966883782	0.086173459	12.25408776	12.13517819
PI426149	7.534200637	7.327539897	3.493532531	1.803981711	0.068932143	12.51968862	12.28192005
PI427024	7.14916374	6.734747201	3.514528997	1.923548169	0.07303089	12.2971878	12.05983694
PI427060	11.60204242	11.46113334	4.384448691	2.274396955	0.121976052	13.44722938	13.283256
PI674166	10.63021841	10.78931167	4.302982564	2.143265243	0.107127271	13.17200352	13.14908579
